# Capillary-based Subcellular Sampling Uncovers the Stress Granule Proteome in Single Cells

**DOI:** 10.64898/2026.05.11.724230

**Authors:** Claire Davison, Nicolas Locker, Mariana Marques, Sam Kelly, Emily Relton, Tanavi Sharma, Emily Fraser, Pedro Aragon Fernandez, Erwin Schoof, Mia Petersen, Jordan Pascoe, Kathryn S. Lilley, Sneha Pinto, Matt Spick, Melanie Bailey

## Abstract

Many diseases arise from dysfunction within specific organelles or biomolecular condensates, highlighting the value of analysing proteins at subcellular resolution to uncover new biological mechanisms. We report a novel capillary-based subcellular sampling workflow coupled with liquid chromatography-mass spectrometry (LC-MS) for proteomic analysis of defined subcellular regions of individual cells. We applied this methodology to stress granules (SGs), membrane-less biomolecular condensates that form in response to cellular stress (including viral infection), and are implicated in infection, neuropathology and cancer. Comprehensive characterisation of SG protein composition remains limited by technical challenges associated with bulk purification, including loss of spatial context, dynamic behaviour and contamination from cytosolic material. Using our novel method, we identified a high-confidence set of 405 SG-associated proteins, including 46 established SG residents alongside numerous previously unreported candidates. Functional enrichment analysis revealed pathways consistent with known SG biology, while comparison with an independent cytosolic proteome dataset demonstrated minimal overlap, supporting the specificity of the sampling strategy. Selected novel SG protein candidates (AHNAK2, DDX39B, NUDT1 and FKBP2) were validated using immunofluorescence microscopy. These findings establish capillary-based subcellular sampling as a viable approach for proteomic analysis of SGs with preserved spatial context and provide a framework for analysing other subcellular compartments.

**Table of contents:** We report an LC–MS-based capillary sampling workflow for proteomic analysis of subcellular structures within single cells. This methodology identified 405 high-confidence stress granule-associated proteins, including 46 previously established and numerous novel candidates. The approach demonstrated high specificity and preserved spatial context, expanding the capabilities of subcellular proteomics.

Figure made in Biorender.com.
