## Supplementary Table 2 for "Capillary-based Subcellular Sampling Uncovers the Stress Granule Proteome in Single Cells"

### Sheet: List of 519 SG proteins
Protein	Gene	Protein description	Samples Detected	Total	PBS	TEAB
cRAP-FETUB_BOVIN	cRAP-FETUB	Fetuin-B	PBS_1, PBS_2, PBS_3, PBS_4, PBS_5, TEAB_1, TEAB_2, TEAB_3, TEAB_4, TEAB_5, TEAB_6, TEAB_7	12	5	7
POSTN_HUMAN	POSTN	Periostin	PBS_2, PBS_3, PBS_4, PBS_5, TEAB_1, TEAB_3, TEAB_4, TEAB_5, TEAB_7	9	4	5
ANGL3_HUMAN	ANGPTL3	Angiopoietin-related protein 3	PBS_2, PBS_3, PBS_4, TEAB_2, TEAB_3, TEAB_4, TEAB_5, TEAB_7	8	3	5
CO6A1_HUMAN	COL6A1	Collagen alpha-1(VI) chain	PBS_2, PBS_3, PBS_4, TEAB_1, TEAB_3, TEAB_4, TEAB_5, TEAB_7	8	3	5
ITA3_HUMAN	ITGA3	Integrin alpha-3	PBS_2, PBS_3, PBS_4, TEAB_2, TEAB_3, TEAB_4, TEAB_5, TEAB_7	8	3	5
ITB1_HUMAN	ITGB1	Integrin beta-1	PBS_2, PBS_3, PBS_4, TEAB_2, TEAB_3, TEAB_4, TEAB_5, TEAB_7	8	3	5
APOM_HUMAN	APOM	Apolipoprotein M	PBS_2, PBS_3, PBS_4, TEAB_3, TEAB_4, TEAB_5, TEAB_7	7	3	4
ATP5J_HUMAN	ATP5PF	ATP synthase-coupling factor 6, mitochondrial	PBS_2, PBS_4, TEAB_2, TEAB_3, TEAB_4, TEAB_5, TEAB_7	7	2	5
CO6A3_HUMAN	COL6A3	Collagen alpha-3(VI) chain	PBS_2, PBS_3, PBS_4, TEAB_3, TEAB_4, TEAB_5, TEAB_7	7	3	4
COX5A_HUMAN	COX5A	Cytochrome c oxidase subunit 5A, mitochondrial	PBS_2, PBS_4, TEAB_2, TEAB_3, TEAB_4, TEAB_5, TEAB_7	7	2	5
FETA_HUMAN	AFP	Alpha-fetoprotein	PBS_2, PBS_3, PBS_4, TEAB_3, TEAB_4, TEAB_5, TEAB_7	7	3	4
LAT1_HUMAN	SLC7A5	Large neutral amino acids transporter small subunit 1	PBS_2, PBS_3, PBS_4, TEAB_3, TEAB_4, TEAB_5, TEAB_7	7	3	4
MIME_HUMAN	OGN	Mimecan	PBS_2, PBS_3, PBS_4, TEAB_3, TEAB_4, TEAB_5, TEAB_7	7	3	4
PPIE_HUMAN	PPIE	Peptidyl-prolyl cis-trans isomerase E	PBS_2, PBS_3, PBS_4, TEAB_3, TEAB_4, TEAB_5, TEAB_7	7	3	4
SAR1A_HUMAN	SAR1A	Small COPII coat GTPase SAR1A	PBS_2, PBS_3, PBS_4, TEAB_3, TEAB_4, TEAB_5, TEAB_7	7	3	4
SERPH_HUMAN	SERPINH1	Serpin H1	PBS_2, PBS_3, PBS_4, TEAB_3, TEAB_4, TEAB_5, TEAB_7	7	3	4
TFR1_HUMAN	TFRC	Transferrin receptor protein 1	PBS_2, PBS_3, PBS_4, TEAB_3, TEAB_4, TEAB_5, TEAB_7	7	3	4
TM263_HUMAN	TMEM263	Transmembrane protein 263	PBS_2, PBS_3, PBS_4, TEAB_3, TEAB_4, TEAB_5, TEAB_7	7	3	4
AAAT_HUMAN	SLC1A5	Neutral amino acid transporter B(0)	PBS_2, PBS_4, TEAB_2, TEAB_3, TEAB_4, TEAB_5	6	2	4
BAG2_HUMAN	BAG2	BAG family molecular chaperone regulator 2	PBS_2, PBS_4, TEAB_2, TEAB_3, TEAB_4, TEAB_5	6	2	4
CD166_HUMAN	ALCAM	CD166 antigen	PBS_2, PBS_4, TEAB_2, TEAB_3, TEAB_4, TEAB_5	6	2	4
CLC11_HUMAN	CLEC11A	C-type lectin domain family 11 member A	PBS_2, PBS_3, PBS_4, TEAB_3, TEAB_4, TEAB_5	6	3	3
COMP_HUMAN	COMP	Cartilage oligomeric matrix protein	PBS_2, PBS_3, PBS_4, TEAB_3, TEAB_4, TEAB_7	6	3	3
DHRS2_HUMAN	DHRS2	Dehydrogenase/reductase SDR family member 2, mitochondrial	PBS_2, PBS_3, PBS_4, TEAB_4, TEAB_5, TEAB_7	6	3	3
EIF3G_HUMAN	EIF3G	Eukaryotic translation initiation factor 3 subunit G	PBS_2, PBS_4, TEAB_3, TEAB_4, TEAB_5, TEAB_7	6	2	4
MPRD_HUMAN	M6PR	Cation-dependent mannose-6-phosphate receptor	PBS_2, PBS_4, TEAB_3, TEAB_4, TEAB_5, TEAB_7	6	2	4
PARD3_HUMAN	PARD3	Partitioning defective 3 homolog	PBS_2, PBS_3, PBS_4, TEAB_4, TEAB_5, TEAB_7	6	3	3
PCNA_HUMAN	PCNA	Proliferating cell nuclear antigen	PBS_2, PBS_4, TEAB_3, TEAB_4, TEAB_5, TEAB_7	6	2	4
RM12_HUMAN	MRPL12	Large ribosomal subunit protein bL12m	PBS_2, PBS_4, TEAB_2, TEAB_4, TEAB_5, TEAB_7	6	2	4
TGM2_HUMAN	TGM2	Protein-glutamine gamma-glutamyltransferase 2	PBS_2, PBS_3, PBS_4, TEAB_3, TEAB_4, TEAB_5	6	3	3
TIM50_HUMAN	TIMM50	Mitochondrial import inner membrane translocase subunit TIM50	PBS_2, PBS_4, TEAB_3, TEAB_4, TEAB_5, TEAB_7	6	2	4
ABHDA_HUMAN	ABHD10	Palmitoyl-protein thioesterase ABHD10, mitochondrial	PBS_2, PBS_4, TEAB_3, TEAB_4, TEAB_5	5	2	3
AGRE5_HUMAN	ADGRE5	Adhesion G protein-coupled receptor E5	PBS_2, PBS_4, TEAB_2, TEAB_3, TEAB_5	5	2	3
AKA12_HUMAN	AKAP12	A-kinase anchor protein 12	PBS_2, PBS_4, TEAB_3, TEAB_4, TEAB_5	5	2	3
ATS13_HUMAN	ADAMTS13	A disintegrin and metalloproteinase with thrombospondin motifs 13	PBS_3, PBS_4, TEAB_3, TEAB_4, TEAB_7	5	2	3
DIC_HUMAN	SLC25A10	Mitochondrial dicarboxylate carrier	PBS_2, PBS_4, TEAB_4, TEAB_5, TEAB_7	5	2	3
EIF3J_HUMAN	EIF3J	Eukaryotic translation initiation factor 3 subunit J	PBS_2, PBS_4, TEAB_3, TEAB_4, TEAB_5	5	2	3
ELOB_HUMAN	ELOB	Elongin-B	PBS_2, PBS_4, TEAB_3, TEAB_4, TEAB_5	5	2	3
FAF2_HUMAN	FAF2	FAS-associated factor 2	PBS_2, PBS_4, TEAB_3, TEAB_4, TEAB_5	5	2	3
FKBP2_HUMAN	FKBP2	Peptidyl-prolyl cis-trans isomerase FKBP2	PBS_2, PBS_4, TEAB_2, TEAB_4, TEAB_5	5	2	3
GALT2_HUMAN	GALNT2	Polypeptide N-acetylgalactosaminyltransferase 2	PBS_2, PBS_4, TEAB_3, TEAB_4, TEAB_5	5	2	3
GGEE3_HUMAN;PAGE2_HUMAN	PAGE2;PAGE2B	Putative G antigen family E member 3	PBS_2, PBS_4, TEAB_3, TEAB_4, TEAB_5	5	2	3
GLSK_HUMAN	GLS	Glutaminase kidney isoform, mitochondrial	PBS_2, PBS_3, PBS_4, TEAB_4, TEAB_5	5	3	2
IF2B2_HUMAN	IGF2BP2	Insulin-like growth factor 2 mRNA-binding protein 2	PBS_2, PBS_3, PBS_4, TEAB_4, TEAB_5	5	3	2
ITA2_HUMAN	ITGA2	Integrin alpha-2	PBS_2, PBS_4, TEAB_3, TEAB_4, TEAB_5	5	2	3
KTN1_HUMAN	KTN1	Kinectin	PBS_2, PBS_4, TEAB_3, TEAB_4, TEAB_5	5	2	3
MAGA4_HUMAN	MAGEA4	Melanoma-associated antigen 4	PBS_2, PBS_4, TEAB_3, TEAB_4, TEAB_5	5	2	3
MATR3_HUMAN	MATR3	Matrin-3	PBS_2, PBS_4, TEAB_3, TEAB_4, TEAB_5	5	2	3
MIC60_HUMAN	IMMT	MICOS complex subunit MIC60	PBS_2, PBS_4, TEAB_3, TEAB_4, TEAB_5	5	2	3
MPPB_HUMAN	PMPCB	Mitochondrial-processing peptidase subunit beta	PBS_2, PBS_4, TEAB_3, TEAB_4, TEAB_5	5	2	3
MRP_HUMAN	MARCKSL1	MARCKS-related protein	PBS_2, PBS_4, TEAB_3, TEAB_4, TEAB_5	5	2	3
NEST_HUMAN	NES	Nestin	PBS_2, PBS_4, TEAB_3, TEAB_4, TEAB_5	5	2	3
OCAD1_HUMAN	OCIAD1	OCIA domain-containing protein 1	PBS_2, PBS_4, TEAB_3, TEAB_4, TEAB_5	5	2	3
PEA15_HUMAN	PEA15	Astrocytic phosphoprotein PEA-15	PBS_2, PBS_4, TEAB_3, TEAB_4, TEAB_5	5	2	3
RL17_HUMAN	RPL17	Large ribosomal subunit protein uL22	PBS_2, PBS_4, TEAB_3, TEAB_4, TEAB_5	5	2	3
SCAM3_HUMAN	SCAMP3	Secretory carrier-associated membrane protein 3	PBS_2, PBS_4, TEAB_3, TEAB_4, TEAB_5	5	2	3
SFXN3_HUMAN	SFXN3	Sideroflexin-3	PBS_2, PBS_4, TEAB_4, TEAB_5, TEAB_7	5	2	3
SNP23_HUMAN	SNAP23	Synaptosomal-associated protein 23	PBS_2, PBS_4, TEAB_3, TEAB_4, TEAB_5	5	2	3
TCPE_HUMAN	CCT5	T-complex protein 1 subunit epsilon	PBS_2, PBS_4, TEAB_3, TEAB_4, TEAB_5	5	2	3
8ODP_HUMAN	NUDT1	Oxidized purine nucleoside triphosphate hydrolase	PBS_2, PBS_4, TEAB_3, TEAB_5	4	2	2
ACADM_HUMAN	ACADM	Medium-chain specific acyl-CoA dehydrogenase, mitochondrial	PBS_2, PBS_4, TEAB_4, TEAB_5	4	2	2
ACSL3_HUMAN	ACSL3	Fatty acid CoA ligase Acsl3	PBS_2, PBS_4, TEAB_4, TEAB_5	4	2	2
APOL2_HUMAN	APOL2	Apolipoprotein L2	PBS_2, PBS_4, TEAB_4, TEAB_5	4	2	2
ASNS_HUMAN	ASNS	Asparagine synthetase [glutamine-hydrolyzing]	PBS_2, PBS_4, TEAB_3, TEAB_5	4	2	2
ATLA3_HUMAN	ATL3	Atlastin-3	PBS_2, PBS_4, TEAB_4, TEAB_5	4	2	2
ATPMK_HUMAN	ATP5MK	ATP synthase membrane subunit K, mitochondrial	PBS_2, PBS_4, TEAB_4, TEAB_5	4	2	2
BCAM_HUMAN	BCAM	Basal cell adhesion molecule	PBS_2, PBS_4, TEAB_4, TEAB_5	4	2	2
C1TM_HUMAN	MTHFD1L	Monofunctional C1-tetrahydrofolate synthase, mitochondrial	PBS_2, PBS_4, TEAB_4, TEAB_5	4	2	2
CADM4_HUMAN	CADM4	Cell adhesion molecule 4	PBS_2, PBS_4, TEAB_4, TEAB_5	4	2	2
CDK1_HUMAN	CDK1	Cyclin-dependent kinase 1	PBS_2, PBS_4, TEAB_4, TEAB_5	4	2	2
COPZ1_HUMAN	COPZ1	Coatomer subunit zeta-1	PBS_2, PBS_4, TEAB_4, TEAB_5	4	2	2
CSPG4_HUMAN	CSPG4	Chondroitin sulfate proteoglycan 4	PBS_2, PBS_4, TEAB_4, TEAB_5	4	2	2
DBLOH_HUMAN	DIABLO	Diablo IAP-binding mitochondrial protein	PBS_4, TEAB_2, TEAB_4, TEAB_5	4	1	3
DDX18_HUMAN	DDX18	ATP-dependent RNA helicase DDX18	PBS_2, PBS_4, TEAB_4, TEAB_5	4	2	2
DDX21_HUMAN	DDX21	Nucleolar RNA helicase 2	PBS_2, PBS_4, TEAB_4, TEAB_5	4	2	2
DDX27_HUMAN	DDX27	Probable ATP-dependent RNA helicase DDX27	PBS_2, PBS_4, TEAB_3, TEAB_5	4	2	2
DHX30_HUMAN	DHX30	ATP-dependent RNA helicase DHX30	PBS_2, PBS_4, TEAB_4, TEAB_5	4	2	2
DX39B_HUMAN	DDX39B	Spliceosome RNA helicase DDX39B	PBS_2, PBS_4, TEAB_3, TEAB_5	4	2	2
ECI1_HUMAN	ECI1	Enoyl-CoA delta isomerase 1, mitochondrial	PBS_4, TEAB_2, TEAB_4, TEAB_5	4	1	3
EDIL3_HUMAN	EDIL3	EGF-like repeat and discoidin I-like domain-containing protein 3	PBS_2, PBS_4, TEAB_4, TEAB_5	4	2	2
EPHA2_HUMAN	EPHA2	Ephrin type-A receptor 2	PBS_2, PBS_4, TEAB_4, TEAB_5	4	2	2
ERGI3_HUMAN	ERGIC3	Endoplasmic reticulum-Golgi intermediate compartment protein 3	PBS_2, PBS_4, TEAB_3, TEAB_5	4	2	2
ERH_HUMAN	ERH	Enhancer of rudimentary homolog	PBS_4, TEAB_2, TEAB_4, TEAB_5	4	1	3
F10A1_HUMAN	ST13	Hsc70-interacting protein	PBS_4, TEAB_3, TEAB_4, TEAB_5	4	1	3
F13A_HUMAN	F13A1	Coagulation factor XIII A chain	PBS_2, PBS_4, TEAB_3, TEAB_7	4	2	2
GAR1_HUMAN	GAR1	H/ACA ribonucleoprotein complex subunit 1	PBS_2, PBS_4, TEAB_4, TEAB_5	4	2	2
GOGB1_HUMAN	GOLGB1	Golgin subfamily B member 1	PBS_2, PBS_4, TEAB_4, TEAB_5	4	2	2
GOLI4_HUMAN	GOLIM4	Golgi integral membrane protein 4	PBS_2, PBS_4, TEAB_3, TEAB_5	4	2	2
GRPE1_HUMAN	GRPEL1	GrpE protein homolog 1, mitochondrial	PBS_2, PBS_4, TEAB_4, TEAB_5	4	2	2
GRSF1_HUMAN	GRSF1	G-rich sequence factor 1	PBS_2, PBS_4, TEAB_4, TEAB_5	4	2	2
GTR1_HUMAN	SLC2A1	Solute carrier family 2, facilitated glucose transporter member 1	PBS_2, PBS_4, TEAB_5, TEAB_7	4	2	2
IPO4_HUMAN	IPO4	Importin-4	PBS_2, PBS_4, TEAB_4, TEAB_5	4	2	2
JAM3_HUMAN	JAM3	Junctional adhesion molecule C	PBS_2, PBS_4, TEAB_3, TEAB_5	4	2	2
JUPI1_HUMAN	JPT1	Jupiter microtubule associated homolog 1	PBS_4, TEAB_3, TEAB_4, TEAB_5	4	1	3
KIF4A_HUMAN	KIF4A	Chromosome-associated kinesin KIF4A	PBS_2, PBS_4, TEAB_4, TEAB_5	4	2	2
KLC2_HUMAN	KLC2	Kinesin light chain 2	PBS_2, PBS_4, TEAB_4, TEAB_5	4	2	2
LAMC1_HUMAN	LAMC1	Laminin subunit gamma-1	PBS_2, PBS_4, TEAB_2, TEAB_5	4	2	2
MAGD2_HUMAN	MAGED2	Melanoma-associated antigen D2	PBS_2, PBS_4, TEAB_4, TEAB_5	4	2	2
MIC26_HUMAN	APOO	MICOS complex subunit MIC26	PBS_2, PBS_4, TEAB_4, TEAB_5	4	2	2
MPPA_HUMAN	PMPCA	Mitochondrial-processing peptidase subunit alpha	PBS_2, PBS_4, TEAB_4, TEAB_5	4	2	2
MSH6_HUMAN	MSH6	DNA mismatch repair protein Msh6	PBS_2, PBS_4, TEAB_4, TEAB_5	4	2	2
MTA2_HUMAN	MTA2	Metastasis-associated protein MTA2	PBS_2, PBS_3, PBS_4, TEAB_4	4	3	1
MTDC_HUMAN	MTHFD2	Bifunctional methylenetetrahydrofolate dehydrogenase/cyclohydrolase, mitochondrial	PBS_2, PBS_4, TEAB_4, TEAB_5	4	2	2
MYOF_HUMAN	MYOF	Myoferlin	PBS_2, PBS_4, TEAB_4, TEAB_5	4	2	2
NASP_HUMAN	NASP	Nuclear autoantigenic sperm protein	PBS_4, TEAB_3, TEAB_4, TEAB_5	4	1	3
NDUA3_HUMAN	NDUFA3	NADH dehydrogenase [ubiquinone] 1 alpha subcomplex subunit 3	PBS_2, PBS_4, TEAB_3, TEAB_5	4	2	2
NDUA4_HUMAN	NDUFA4	Cytochrome c oxidase subunit NDUFA4	PBS_2, PBS_4, TEAB_4, TEAB_5	4	2	2
NDUA5_HUMAN	NDUFA5	NADH dehydrogenase [ubiquinone] 1 alpha subcomplex subunit 5	PBS_2, PBS_4, TEAB_3, TEAB_5	4	2	2
NDUV1_HUMAN	NDUFV1	NADH dehydrogenase [ubiquinone] flavoprotein 1, mitochondrial	PBS_2, PBS_4, TEAB_4, TEAB_5	4	2	2
NOP2_HUMAN	NOP2	Probable 28S rRNA (cytosine(4447)-C(5))-methyltransferase	PBS_2, PBS_4, TEAB_4, TEAB_5	4	2	2
NU133_HUMAN	NUP133	Nuclear pore complex protein Nup133	PBS_2, PBS_4, TEAB_4, TEAB_5	4	2	2
OPA1_HUMAN	OPA1	Dynamin-like GTPase OPA1, mitochondrial	PBS_2, PBS_4, TEAB_4, TEAB_5	4	2	2
PDPR_HUMAN	PDPR	Pyruvate dehydrogenase phosphatase regulatory subunit, mitochondrial	PBS_2, PBS_4, TEAB_5, TEAB_7	4	2	2
PLOD3_HUMAN	PLOD3	Multifunctional procollagen lysine hydroxylase and glycosyltransferase LH3	PBS_2, PBS_4, TEAB_4, TEAB_5	4	2	2
PLPP2_HUMAN	PLPP2	Phospholipid phosphatase 2	PBS_2, PBS_4, TEAB_3, TEAB_4	4	2	2
PLVAP_HUMAN	PLVAP	Plasmalemma vesicle-associated protein	PBS_4, TEAB_3, TEAB_4, TEAB_7	4	1	3
PNPT1_HUMAN	PNPT1	Polyribonucleotide nucleotidyltransferase 1, mitochondrial	PBS_2, PBS_4, TEAB_4, TEAB_5	4	2	2
PRAF2_HUMAN	PRAF2	PRA1 family protein 2	PBS_2, PBS_4, TEAB_4, TEAB_5	4	2	2
PTPRF_HUMAN	PTPRF	Receptor-type tyrosine-protein phosphatase F	PBS_2, PBS_4, TEAB_3, TEAB_5	4	2	2
RAVR1_HUMAN	RAVER1	Ribonucleoprotein PTB-binding 1	PBS_2, PBS_4, TEAB_4, TEAB_5	4	2	2
RBBP4_HUMAN	RBBP4	Histone-binding protein RBBP4	PBS_2, PBS_4, TEAB_4, TEAB_5	4	2	2
RFC4_HUMAN	RFC4	Replication factor C subunit 4	PBS_2, PBS_4, TEAB_4, TEAB_5	4	2	2
RIR2_HUMAN	RRM2	Ribonucleoside-diphosphate reductase subunit M2	PBS_2, PBS_4, TEAB_4, TEAB_5	4	2	2
RL1D1_HUMAN	RSL1D1	Ribosomal L1 domain-containing protein 1	PBS_2, PBS_4, TEAB_4, TEAB_5	4	2	2
RM24_HUMAN	MRPL24	Large ribosomal subunit protein uL24m	PBS_2, PBS_4, TEAB_4, TEAB_5	4	2	2
RMD3_HUMAN	RMDN3	Regulator of microtubule dynamics protein 3	PBS_2, PBS_4, TEAB_4, TEAB_5	4	2	2
RT02_HUMAN	MRPS2	Small ribosomal subunit protein uS2m	PBS_2, PBS_4, TEAB_4, TEAB_5	4	2	2
RT28_HUMAN	MRPS28	Small ribosomal subunit protein bS1m	PBS_2, PBS_4, TEAB_4, TEAB_5	4	2	2
RT29_HUMAN	DAP3	Small ribosomal subunit protein mS29	PBS_2, PBS_4, TEAB_5, TEAB_7	4	2	2
S35U4_HUMAN	SLC35A4	SLC35A4 upstream open reading frame protein	PBS_2, PBS_4, TEAB_4, TEAB_5	4	2	2
SCMC1_HUMAN	SLC25A24	Mitochondrial adenyl nucleotide antiporter SLC25A24	PBS_2, PBS_4, TEAB_4, TEAB_5	4	2	2
SEP11_HUMAN	SEPTIN11	Septin-11	PBS_2, PBS_4, TEAB_3, TEAB_4	4	2	2
SLIRP_HUMAN	SLIRP	SRA stem-loop-interacting RNA-binding protein, mitochondrial	PBS_2, PBS_4, TEAB_4, TEAB_5	4	2	2
SMC2_HUMAN	SMC2	Structural maintenance of chromosomes protein 2	PBS_2, PBS_4, TEAB_3, TEAB_5	4	2	2
SMC4_HUMAN	SMC4	Structural maintenance of chromosomes protein 4	PBS_2, PBS_4, TEAB_4, TEAB_5	4	2	2
SPB1_HUMAN	FTSJ3	pre-rRNA 2'-O-ribose RNA methyltransferase FTSJ3	PBS_2, PBS_4, TEAB_4, TEAB_5	4	2	2
SPRC_HUMAN	SPARC	SPARC	PBS_2, PBS_4, TEAB_4, TEAB_5	4	2	2
TBCB_HUMAN	TBCB	Tubulin-folding cofactor B	PBS_2, PBS_4, TEAB_3, TEAB_5	4	2	2
TCOF_HUMAN	TCOF1	Treacle protein	PBS_2, PBS_4, TEAB_4, TEAB_5	4	2	2
TFAM_HUMAN	TFAM	Transcription factor A, mitochondrial	PBS_2, PBS_4, TEAB_4, TEAB_5	4	2	2
TGON2_HUMAN	TGOLN2	Trans-Golgi network integral membrane protein 2	PBS_2, PBS_4, TEAB_4, TEAB_5	4	2	2
TIM8B_HUMAN	TIMM8B	Mitochondrial import inner membrane translocase subunit Tim8 B	PBS_2, PBS_4, TEAB_4, TEAB_5	4	2	2
TOM70_HUMAN	TOMM70	Mitochondrial import receptor subunit TOM70	PBS_2, PBS_4, TEAB_4, TEAB_5	4	2	2
TOP2A_HUMAN	TOP2A	DNA topoisomerase 2-alpha	PBS_2, PBS_4, TEAB_4, TEAB_5	4	2	2
TXD12_HUMAN	TXNDC12	Thioredoxin domain-containing protein 12	PBS_2, TEAB_3, TEAB_4, TEAB_5	4	1	3
ABCB7_HUMAN	ABCB7	Iron-sulfur clusters transporter ABCB7, mitochondrial	PBS_2, TEAB_4, TEAB_5	3	1	2
ACINU_HUMAN	ACIN1	Apoptotic chromatin condensation inducer in the nucleus	PBS_2, PBS_4, TEAB_5	3	2	1
ACOT9_HUMAN	ACOT9	Acyl-coenzyme A thioesterase 9, mitochondrial	PBS_2, PBS_4, TEAB_5	3	2	1
ADAS_HUMAN	AGPS	Alkyldihydroxyacetonephosphate synthase, peroxisomal	PBS_2, PBS_4, TEAB_5	3	2	1
AGK_HUMAN	AGK	Acylglycerol kinase, mitochondrial	PBS_2, PBS_4, TEAB_5	3	2	1
AHNK2_HUMAN	AHNAK2	Protein AHNAK2	PBS_2, PBS_4, TEAB_5	3	2	1
ARFP2_HUMAN	ARFIP2	Arfaptin-2	PBS_4, TEAB_4, TEAB_5	3	1	2
ASPH_HUMAN	ASPH	Aspartyl/asparaginyl beta-hydroxylase	PBS_2, PBS_4, TEAB_5	3	2	1
AT2B1_HUMAN	ATP2B1	Plasma membrane calcium-transporting ATPase 1	PBS_2, PBS_4, TEAB_5	3	2	1
ATAD2_HUMAN	ATAD2	ATPase family AAA domain-containing protein 2	PBS_2, PBS_4, TEAB_5	3	2	1
AUP1_HUMAN	AUP1	Lipid droplet-regulating VLDL assembly factor AUP1	PBS_2, PBS_4, TEAB_5	3	2	1
BAZ1B_HUMAN	BAZ1B	Tyrosine-protein kinase BAZ1B	PBS_2, PBS_4, TEAB_5	3	2	1
BMS1_HUMAN	BMS1	Ribosome biogenesis protein BMS1 homolog	PBS_2, PBS_4, TEAB_5	3	2	1
BOP1_HUMAN	BOP1	Ribosome biogenesis protein BOP1	PBS_2, PBS_4, TEAB_5	3	2	1
CA2D1_HUMAN	CACNA2D1	Voltage-dependent calcium channel subunit alpha-2/delta-1	PBS_2, PBS_4, TEAB_5	3	2	1
CADH2_HUMAN	CDH2	Cadherin-2	PBS_2, PBS_4, TEAB_5	3	2	1
CALD1_HUMAN	CALD1	Caldesmon	PBS_2, PBS_4, TEAB_3	3	2	1
CAVN1_HUMAN	CAVIN1	Caveolae-associated protein 1	PBS_2, PBS_4, TEAB_5	3	2	1
CBPN_HUMAN	CPN1	Carboxypeptidase N catalytic chain	PBS_4, TEAB_3, TEAB_4	3	1	2
CCAR1_HUMAN	CCAR1	Cell division cycle and apoptosis regulator protein 1	PBS_2, PBS_4, TEAB_5	3	2	1
CCN2_HUMAN	CCN2	CCN family member 2	PBS_2, PBS_4, TEAB_5	3	2	1
CD82_HUMAN	CD82	CD82 antigen	PBS_4, TEAB_4, TEAB_5	3	1	2
CEBPZ_HUMAN	CEBPZ	CCAAT/enhancer-binding protein zeta	PBS_2, PBS_4, TEAB_5	3	2	1
CENPC_HUMAN	CENPC	Centromere protein C	PBS_2, PBS_4, TEAB_5	3	2	1
CKAP5_HUMAN	CKAP5	Cytoskeleton-associated protein 5	PBS_2, PBS_4, TEAB_4	3	2	1
CLPX_HUMAN	CLPX	ATP-dependent Clp protease ATP-binding subunit clpX-like, mitochondrial	PBS_2, PBS_4, TEAB_5	3	2	1
CND1_HUMAN	NCAPD2	Condensin complex subunit 1	PBS_2, PBS_4, TEAB_5	3	2	1
CNPY2_HUMAN	CNPY2	Protein canopy homolog 2	PBS_4, TEAB_2, TEAB_5	3	1	2
COA3_HUMAN	COA3	Cytochrome c oxidase assembly factor 3 homolog, mitochondrial	PBS_2, PBS_4, TEAB_5	3	2	1
COX2_HUMAN	MT-CO2	Cytochrome c oxidase subunit 2	PBS_2, PBS_4, TEAB_5	3	2	1
CRTAP_HUMAN	CRTAP	Cartilage-associated protein	PBS_2, PBS_4, TEAB_5	3	2	1
DDRGK_HUMAN	DDRGK1	DDRGK domain-containing protein 1	PBS_2, PBS_4, TEAB_5	3	2	1
DDX10_HUMAN	DDX10	Probable ATP-dependent RNA helicase DDX10	PBS_2, PBS_4, TEAB_5	3	2	1
DDX47_HUMAN	DDX47	Probable ATP-dependent RNA helicase DDX47	PBS_2, PBS_4, TEAB_5	3	2	1
DDX54_HUMAN	DDX54	ATP-dependent RNA helicase DDX54	PBS_2, PBS_4, TEAB_5	3	2	1
DJC10_HUMAN	DNAJC10	DnaJ homolog subfamily C member 10	PBS_2, PBS_4, TEAB_5	3	2	1
DNLI1_HUMAN	LIG1	DNA ligase 1	PBS_2, PBS_4, TEAB_5	3	2	1
DPM1_HUMAN	DPM1	Dolichol-phosphate mannosyltransferase subunit 1	PBS_2, PBS_4, TEAB_5	3	2	1
DPYS_HUMAN	DPYS	Dihydropyrimidinase	PBS_4, TEAB_3, TEAB_4	3	1	2
DSRAD_HUMAN	ADAR	Double-stranded RNA-specific adenosine deaminase	PBS_2, PBS_4, TEAB_5	3	2	1
E41L2_HUMAN	EPB41L2	Band 4.1-like protein 2	PBS_2, PBS_4, TEAB_5	3	2	1
EBP2_HUMAN	EBNA1BP2	Probable rRNA-processing protein EBP2	PBS_2, PBS_4, TEAB_5	3	2	1
ECE1_HUMAN	ECE1	Endothelin-converting enzyme 1	PBS_2, PBS_4, TEAB_5	3	2	1
EFGM_HUMAN	GFM1	Elongation factor G, mitochondrial	PBS_2, PBS_4, TEAB_5	3	2	1
ENAH_HUMAN	ENAH	Protein enabled homolog	PBS_4, TEAB_3, TEAB_4	3	1	2
EVA1A_HUMAN	EVA1A	Protein eva-1 homolog A	PBS_2, PBS_4, TEAB_5	3	2	1
EZHIP_HUMAN	EZHIP	EZH inhibitory protein	PBS_2, PBS_4, TEAB_5	3	2	1
FANCI_HUMAN	FANCI	Fanconi anemia group I protein	PBS_2, PBS_4, TEAB_5	3	2	1
FDFT_HUMAN	FDFT1	Squalene synthase	PBS_2, PBS_4, TEAB_5	3	2	1
FHOD1_HUMAN	FHOD1	FH1/FH2 domain-containing protein 1	PBS_2, PBS_4, TEAB_4	3	2	1
FPRP_HUMAN	PTGFRN	Prostaglandin F2 receptor negative regulator	PBS_2, PBS_4, TEAB_5	3	2	1
FUND2_HUMAN	FUNDC2	FUN14 domain-containing protein 2	PBS_2, TEAB_3, TEAB_5	3	1	2
FXR1_HUMAN	FXR1	RNA-binding protein FXR1	PBS_2, PBS_4, TEAB_5	3	2	1
GALT7_HUMAN	GALNT7	N-acetylgalactosaminyltransferase 7	PBS_2, PBS_4, TEAB_5	3	2	1
GNL3_HUMAN	GNL3	Guanine nucleotide-binding protein-like 3	PBS_2, PBS_4, TEAB_5	3	2	1
GOGA2_HUMAN	GOLGA2	Golgin subfamily A member 2	PBS_2, PBS_4, TEAB_5	3	2	1
GPC1_HUMAN	GPC1	Glypican-1	PBS_2, PBS_4, TEAB_5	3	2	1
GT251_HUMAN	COLGALT1	Procollagen galactosyltransferase 1	PBS_2, PBS_4, TEAB_5	3	2	1
GTPB4_HUMAN	GTPBP4	GTP-binding protein 4	PBS_2, PBS_4, TEAB_5	3	2	1
H14_HUMAN	H1-4	Histone H1.4	PBS_2, PBS_4, TEAB_5	3	2	1
HCDH_HUMAN	HADH	Hydroxyacyl-coenzyme A dehydrogenase, mitochondrial	PBS_4, TEAB_5, TEAB_7	3	1	2
HEAT1_HUMAN	HEATR1	HEAT repeat-containing protein 1	PBS_2, PBS_4, TEAB_5	3	2	1
HGFA_HUMAN	HGFAC	Hepatocyte growth factor activator	PBS_2, TEAB_3, TEAB_4	3	1	2
HNRPF_HUMAN	HNRNPF	Heterogeneous nuclear ribonucleoprotein F	PBS_2, PBS_4, TEAB_5	3	2	1
IGSF8_HUMAN	IGSF8	Immunoglobulin superfamily member 8	PBS_2, PBS_4, TEAB_5	3	2	1
IKIP_HUMAN	IKBIP	Inhibitor of nuclear factor kappa-B kinase-interacting protein	PBS_2, PBS_4, TEAB_5	3	2	1
IMA1_HUMAN	KPNA2	Importin subunit alpha-1	PBS_2, PBS_4, TEAB_5	3	2	1
ITA5_HUMAN	ITGA5	Integrin alpha-5	PBS_4, TEAB_4, TEAB_5	3	1	2
ITA6_HUMAN	ITGA6	Integrin alpha-6	PBS_2, PBS_4, TEAB_5	3	2	1
JUPI2_HUMAN	JPT2	Jupiter microtubule associated homolog 2	PBS_2, PBS_4, TEAB_3	3	2	1
KAP0_HUMAN	PRKAR1A	cAMP-dependent protein kinase type I-alpha regulatory subunit	PBS_2, PBS_4, TEAB_3	3	2	1
KI67_HUMAN	MKI67	Proliferation marker protein Ki-67	PBS_2, PBS_4, TEAB_5	3	2	1
KIF11_HUMAN	KIF11	Kinesin-like protein KIF11	PBS_2, PBS_4, TEAB_5	3	2	1
KIF2C_HUMAN	KIF2C	Kinesin-like protein KIF2C	PBS_2, PBS_4, TEAB_5	3	2	1
L2HDH_HUMAN	L2HGDH	L-2-hydroxyglutarate dehydrogenase, mitochondrial	PBS_2, PBS_4, TEAB_5	3	2	1
LAMB1_HUMAN	LAMB1	Laminin subunit beta-1	PBS_4, TEAB_3, TEAB_5	3	1	2
LAMC2_HUMAN	LAMC2	Laminin subunit gamma-2	PBS_2, PBS_4, TEAB_5	3	2	1
LAP2A_HUMAN	TMPO	Lamina-associated polypeptide 2, isoform alpha	PBS_2, PBS_4, TEAB_5	3	2	1
LCLT1_HUMAN	LCLAT1	Lysocardiolipin acyltransferase 1	PBS_2, PBS_4, TEAB_5	3	2	1
LEMD2_HUMAN	LEMD2	LEM domain-containing protein 2	PBS_2, PBS_4, TEAB_5	3	2	1
LETM1_HUMAN	LETM1	Mitochondrial proton/calcium exchanger protein	PBS_2, PBS_4, TEAB_5	3	2	1
LNP_HUMAN	LNPK	Endoplasmic reticulum junction formation protein lunapark	PBS_2, TEAB_4, TEAB_5	3	1	2
LRP1_HUMAN	LRP1	Prolow-density lipoprotein receptor-related protein 1	PBS_4, TEAB_4, TEAB_5	3	1	2
LTOR1_HUMAN	LAMTOR1	Ragulator complex protein LAMTOR1	PBS_2, PBS_4, TEAB_5	3	2	1
MAK16_HUMAN	MAK16	Protein MAK16 homolog	PBS_2, PBS_4, TEAB_5	3	2	1
MAOM_HUMAN	ME2	NAD-dependent malic enzyme, mitochondrial	PBS_2, PBS_4, TEAB_5	3	2	1
MAVS_HUMAN	MAVS	Mitochondrial antiviral-signaling protein	PBS_2, PBS_4, TEAB_5	3	2	1
MBB1A_HUMAN	MYBBP1A	Myb-binding protein 1A	PBS_2, PBS_4, TEAB_5	3	2	1
MCM3_HUMAN	MCM3	DNA replication licensing factor MCM3	PBS_2, PBS_4, TEAB_5	3	2	1
MCM7_HUMAN	MCM7	DNA replication licensing factor MCM7	PBS_2, PBS_4, TEAB_5	3	2	1
MD2L1_HUMAN	MAD2L1	Mitotic spindle assembly checkpoint protein MAD2A	PBS_4, TEAB_4, TEAB_5	3	1	2
MESD_HUMAN	MESD	LRP chaperone MESD	PBS_2, PBS_4, TEAB_5	3	2	1
MIC27_HUMAN	APOOL	MICOS complex subunit MIC27	PBS_2, PBS_4, TEAB_5	3	2	1
MK67I_HUMAN	NIFK	MKI67 FHA domain-interacting nucleolar phosphoprotein	PBS_2, PBS_4, TEAB_5	3	2	1
MPZL1_HUMAN	MPZL1	Myelin protein zero-like protein 1	PBS_2, PBS_4, TEAB_5	3	2	1
MUC18_HUMAN	MCAM	Cell surface glycoprotein MUC18	PBS_4, TEAB_3, TEAB_5	3	1	2
NAT10_HUMAN	NAT10	RNA cytidine acetyltransferase	PBS_2, PBS_4, TEAB_5	3	2	1
NCAM1_HUMAN	NCAM1	Neural cell adhesion molecule 1	PBS_2, PBS_4, TEAB_5	3	2	1
NCOA5_HUMAN	NCOA5	Nuclear receptor coactivator 5	PBS_2, PBS_4, TEAB_5	3	2	1
NDUA2_HUMAN	NDUFA2	NADH dehydrogenase [ubiquinone] 1 alpha subcomplex subunit 2	PBS_2, PBS_4, TEAB_5	3	2	1
NDUA9_HUMAN	NDUFA9	NADH dehydrogenase [ubiquinone] 1 alpha subcomplex subunit 9, mitochondrial	PBS_2, PBS_4, TEAB_5	3	2	1
NDUB8_HUMAN	NDUFB8	NADH dehydrogenase [ubiquinone] 1 beta subcomplex subunit 8, mitochondrial	PBS_2, PBS_4, TEAB_5	3	2	1
NDUF2_HUMAN	NDUFAF2	NADH dehydrogenase [ubiquinone] 1 alpha subcomplex assembly factor 2	PBS_2, PBS_4, TEAB_5	3	2	1
NDUF3_HUMAN	NDUFAF3	NADH dehydrogenase [ubiquinone] 1 alpha subcomplex assembly factor 3	PBS_2, PBS_4, TEAB_5	3	2	1
NDUS3_HUMAN	NDUFS3	NADH dehydrogenase [ubiquinone] iron-sulfur protein 3, mitochondrial	PBS_4, TEAB_4, TEAB_5	3	1	2
NDUS8_HUMAN	NDUFS8	NADH dehydrogenase [ubiquinone] iron-sulfur protein 8, mitochondrial	PBS_2, PBS_4, TEAB_5	3	2	1
NENF_HUMAN	NENF	Neudesin	PBS_2, PBS_4, TEAB_5	3	2	1
NFU1_HUMAN	NFU1	NFU1 iron-sulfur cluster scaffold homolog, mitochondrial	PBS_2, PBS_4, TEAB_5	3	2	1
NGDN_HUMAN	NGDN	Neuroguidin	PBS_2, PBS_4, TEAB_5	3	2	1
NH2L1_HUMAN	SNU13	NHP2-like protein 1	PBS_2, PBS_4, TEAB_5	3	2	1
NKRF_HUMAN	NKRF	NF-kappa-B-repressing factor	PBS_2, PBS_4, TEAB_5	3	2	1
NOC2L_HUMAN	NOC2L	Nucleolar complex protein 2 homolog	PBS_2, PBS_4, TEAB_5	3	2	1
NOLC1_HUMAN	NOLC1	Nucleolar and coiled-body phosphoprotein 1	PBS_2, PBS_4, TEAB_5	3	2	1
NOP58_HUMAN	NOP58	Nucleolar protein 58	PBS_2, PBS_4, TEAB_5	3	2	1
NU107_HUMAN	NUP107	Nuclear pore complex protein Nup107	PBS_2, PBS_4, TEAB_5	3	2	1
NU155_HUMAN	NUP155	Nuclear pore complex protein Nup155	PBS_2, PBS_4, TEAB_5	3	2	1
NU160_HUMAN	NUP160	Nuclear pore complex protein Nup160	PBS_2, PBS_4, TEAB_5	3	2	1
NUP35_HUMAN	NUP35	Nucleoporin NUP35	PBS_2, PBS_4, TEAB_5	3	2	1
NUP62_HUMAN	NUP62	Nuclear pore glycoprotein p62	PBS_2, PBS_4, TEAB_5	3	2	1
NUP98_HUMAN	NUP98	Nuclear pore complex protein Nup98-Nup96	PBS_2, PBS_4, TEAB_5	3	2	1
ODPA_HUMAN	PDHA1	Pyruvate dehydrogenase E1 component subunit alpha, somatic form, mitochondrial	PBS_2, PBS_4, TEAB_5	3	2	1
ODPX_HUMAN	PDHX	Pyruvate dehydrogenase protein X component, mitochondrial	PBS_2, PBS_4, TEAB_5	3	2	1
P3H1_HUMAN	P3H1	Prolyl 3-hydroxylase 1	PBS_2, PBS_4, TEAB_5	3	2	1
P4HA1_HUMAN	P4HA1	Prolyl 4-hydroxylase subunit alpha-1	PBS_2, PBS_4, TEAB_5	3	2	1
P4HA2_HUMAN	P4HA2	Prolyl 4-hydroxylase subunit alpha-2	PBS_2, PBS_4, TEAB_5	3	2	1
P5CS_HUMAN	ALDH18A1	Delta-1-pyrroline-5-carboxylate synthase	PBS_2, PBS_4, TEAB_5	3	2	1
PALLD_HUMAN	PALLD	Palladin	PBS_2, PBS_4, TEAB_5	3	2	1
PCKGM_HUMAN	PCK2	Phosphoenolpyruvate carboxykinase [GTP], mitochondrial	PBS_2, PBS_4, TEAB_5	3	2	1
PDLI4_HUMAN	PDLIM4	PDZ and LIM domain protein 4	PBS_2, PBS_4, TEAB_5	3	2	1
PESC_HUMAN	PES1	Pescadillo homolog	PBS_2, PBS_4, TEAB_5	3	2	1
PEX14_HUMAN	PEX14	Peroxisomal membrane protein PEX14	PBS_2, PBS_4, TEAB_5	3	2	1
PFD1_HUMAN	PFDN1	Prefoldin subunit 1	PBS_2, TEAB_3, TEAB_5	3	1	2
PHF5A_HUMAN	PHF5A	PHD finger-like domain-containing protein 5A	PBS_2, PBS_4, TEAB_5	3	2	1
PININ_HUMAN	PNN	Pinin	PBS_2, PBS_4, TEAB_5	3	2	1
PLIN2_HUMAN	PLIN2	Perilipin-2	PBS_2, PBS_4, TEAB_5	3	2	1
PML_HUMAN	PML	Protein PML	PBS_2, PBS_4, TEAB_5	3	2	1
PORIM_HUMAN	TMEM123	Porimin	PBS_2, PBS_4, TEAB_5	3	2	1
PPOX_HUMAN	PPOX	Protoporphyrinogen oxidase	PBS_2, PBS_4, TEAB_5	3	2	1
PRG4_HUMAN	PRG4	Proteoglycan 4	PBS_4, TEAB_3, TEAB_4	3	1	2
PRIO_HUMAN	PRNP	Major prion protein	PBS_2, PBS_4, TEAB_2	3	2	1
PTN1_HUMAN	PTPN1	Tyrosine-protein phosphatase non-receptor type 1	PBS_2, PBS_4, TEAB_5	3	2	1
RALY_HUMAN	RALY	RNA-binding protein Raly	PBS_4, TEAB_4, TEAB_5	3	1	2
RBM25_HUMAN	RBM25	RNA-binding protein 25	PBS_2, PBS_4, TEAB_5	3	2	1
RBM4B_HUMAN;RBM4_HUMAN	RBM4;RBM4B	RNA-binding protein 4B	PBS_2, PBS_4, TEAB_3	3	2	1
RFC3_HUMAN	RFC3	Replication factor C subunit 3	PBS_2, PBS_4, TEAB_5	3	2	1
RFC5_HUMAN	RFC5	Replication factor C subunit 5	PBS_2, PBS_4, TEAB_5	3	2	1
RLP24_HUMAN	RSL24D1	Probable ribosome biogenesis protein RLP24	PBS_2, PBS_4, TEAB_5	3	2	1
RM04_HUMAN	MRPL4	Large ribosomal subunit protein uL4m	PBS_2, PBS_4, TEAB_5	3	2	1
RM37_HUMAN	MRPL37	Large ribosomal subunit protein mL37	PBS_2, PBS_4, TEAB_5	3	2	1
RM38_HUMAN	MRPL38	Large ribosomal subunit protein mL38	PBS_2, PBS_4, TEAB_5	3	2	1
RM43_HUMAN	MRPL43	Large ribosomal subunit protein mL43	PBS_2, PBS_4, TEAB_5	3	2	1
RM47_HUMAN	MRPL47	Large ribosomal subunit protein uL29m	PBS_2, PBS_4, TEAB_5	3	2	1
RM53_HUMAN	MRPL53	Large ribosomal subunit protein mL53	PBS_2, PBS_4, TEAB_5	3	2	1
RMD1_HUMAN	RMDN1	Regulator of microtubule dynamics protein 1	PBS_2, PBS_4, TEAB_5	3	2	1
RPB1_HUMAN	POLR2A	DNA-directed RNA polymerase II subunit RPB1	PBS_2, PBS_4, TEAB_5	3	2	1
RPB3_HUMAN	POLR2C	DNA-directed RNA polymerase II subunit RPB3	PBS_2, PBS_4, TEAB_5	3	2	1
RRP1_HUMAN	RRP1	Ribosomal RNA processing protein 1 homolog A	PBS_2, PBS_4, TEAB_5	3	2	1
RRP12_HUMAN	RRP12	RRP12-like protein	PBS_2, PBS_4, TEAB_5	3	2	1
RRP5_HUMAN	PDCD11	Protein RRP5 homolog	PBS_2, PBS_4, TEAB_5	3	2	1
RS14_HUMAN	RPS14	Small ribosomal subunit protein uS11	PBS_2, PBS_4, TEAB_5	3	2	1
RT05_HUMAN	MRPS5	Small ribosomal subunit protein uS5m	PBS_2, PBS_4, TEAB_5	3	2	1
RT07_HUMAN	MRPS7	Small ribosomal subunit protein uS7m	PBS_2, PBS_4, TEAB_5	3	2	1
RT09_HUMAN	MRPS9	Small ribosomal subunit protein uS9m	PBS_2, PBS_4, TEAB_5	3	2	1
RT16_HUMAN	MRPS16	Small ribosomal subunit protein bS16m	PBS_2, PBS_4, TEAB_5	3	2	1
RT18B_HUMAN	MRPS18B	Small ribosomal subunit protein mS40	PBS_2, PBS_4, TEAB_5	3	2	1
RT22_HUMAN	MRPS22	Small ribosomal subunit protein mS22	PBS_2, PBS_4, TEAB_5	3	2	1
RT23_HUMAN	MRPS23	Small ribosomal subunit protein mS23	PBS_2, PBS_4, TEAB_5	3	2	1
RT26_HUMAN	MRPS26	Small ribosomal subunit protein mS26	PBS_2, PBS_4, TEAB_5	3	2	1
RU2A_HUMAN	SNRPA1	U2 small nuclear ribonucleoprotein A'	PBS_2, PBS_4, TEAB_5	3	2	1
S12A2_HUMAN	SLC12A2	Solute carrier family 12 member 2	PBS_2, PBS_4, TEAB_5	3	2	1
S35B2_HUMAN	SLC35B2	Adenosine 3'-phospho 5'-phosphosulfate transporter 1	PBS_2, PBS_4, TEAB_5	3	2	1
SAFB1_HUMAN	SAFB	Scaffold attachment factor B1	PBS_2, PBS_4, TEAB_5	3	2	1
SAS10_HUMAN	UTP3	Something about silencing protein 10	PBS_2, PBS_4, TEAB_5	3	2	1
SCPDL_HUMAN	SCCPDH	Saccharopine dehydrogenase-like oxidoreductase	PBS_4, TEAB_4, TEAB_5	3	1	2
SCRIB_HUMAN	SCRIB	Protein scribble homolog	PBS_2, PBS_4, TEAB_5	3	2	1
SF3B2_HUMAN	SF3B2	Splicing factor 3B subunit 2	PBS_2, PBS_4, TEAB_5	3	2	1
SHLB1_HUMAN	SH3GLB1	Endophilin-B1	PBS_4, TEAB_4, TEAB_5	3	1	2
SLTM_HUMAN	SLTM	SAFB-like transcription modulator	PBS_2, PBS_4, TEAB_5	3	2	1
SMRC1_HUMAN	SMARCC1	SWI/SNF complex subunit SMARCC1	PBS_2, PBS_4, TEAB_5	3	2	1
SMTN_HUMAN	SMTN	Smoothelin	PBS_2, PBS_4, TEAB_5	3	2	1
SRP68_HUMAN	SRP68	Signal recognition particle subunit SRP68	PBS_4, TEAB_4, TEAB_5	3	1	2
SRP72_HUMAN	SRP72	Signal recognition particle subunit SRP72	PBS_2, PBS_4, TEAB_4	3	2	1
SRSF6_HUMAN	SRSF6	Serine/arginine-rich splicing factor 6	PBS_2, PBS_4, TEAB_5	3	2	1
STT3B_HUMAN	STT3B	Dolichyl-diphosphooligosaccharide--protein glycosyltransferase subunit STT3B	PBS_2, PBS_4, TEAB_5	3	2	1
SUGP2_HUMAN	SUGP2	SURP and G-patch domain-containing protein 2	PBS_2, PBS_4, TEAB_5	3	2	1
SUMO1_HUMAN;cRAP-SUMO1_HUMAN	SUMO1;cRAP-SUMO1	Small ubiquitin-related modifier 1	PBS_2, PBS_4, TEAB_5	3	2	1
SURF6_HUMAN	SURF6	Surfeit locus protein 6	PBS_2, PBS_4, TEAB_5	3	2	1
SYAM_HUMAN	AARS2	Alanine--tRNA ligase, mitochondrial	PBS_2, PBS_4, TEAB_5	3	2	1
SYVM_HUMAN	VARS2	Valine--tRNA ligase, mitochondrial	PBS_2, PBS_4, TEAB_5	3	2	1
SYYM_HUMAN	YARS2	Tyrosine--tRNA ligase, mitochondrial	PBS_2, PBS_4, TEAB_5	3	2	1
T126A_HUMAN	TMEM126A	Transmembrane protein 126A	PBS_2, PBS_4, TEAB_5	3	2	1
TAP1_HUMAN	TAP1	Antigen peptide transporter 1	PBS_2, PBS_4, TEAB_5	3	2	1
TB182_HUMAN	TNKS1BP1	182 kDa tankyrase-1-binding protein	PBS_2, PBS_4, TEAB_5	3	2	1
TBB2B_HUMAN	TUBB2B	Tubulin beta-2B chain	PBS_2, PBS_4, TEAB_5	3	2	1
TBG1_HUMAN	TUBG1	Tubulin gamma-1 chain	PBS_2, PBS_4, TEAB_5	3	2	1
TBL2_HUMAN	TBL2	Transducin beta-like protein 2	PBS_2, PBS_4, TEAB_5	3	2	1
TBL3_HUMAN	TBL3	Transducin beta-like protein 3	PBS_2, PBS_4, TEAB_5	3	2	1
TEBP_HUMAN	PTGES3	Prostaglandin E synthase 3	PBS_4, TEAB_3, TEAB_5	3	1	2
TGO1_HUMAN	MIA3	Transport and Golgi organization protein 1 homolog	PBS_2, PBS_4, TEAB_5	3	2	1
TIM8A_HUMAN	TIMM8A	Mitochondrial import inner membrane translocase subunit Tim8 A	PBS_2, PBS_4, TEAB_5	3	2	1
TM10C_HUMAN	TRMT10C	tRNA methyltransferase 10 homolog C	PBS_2, PBS_4, TEAB_5	3	2	1
TM214_HUMAN	TMEM214	Transmembrane protein 214	PBS_2, PBS_4, TEAB_5	3	2	1
TMX3_HUMAN	TMX3	Protein disulfide-isomerase TMX3	PBS_2, PBS_4, TEAB_5	3	2	1
TOP2B_HUMAN	TOP2B	DNA topoisomerase 2-beta	PBS_2, PBS_4, TEAB_5	3	2	1
TP53B_HUMAN	TP53BP1	TP53-binding protein 1	PBS_2, PBS_4, TEAB_5	3	2	1
TPR_HUMAN	TPR	Nucleoprotein TPR	PBS_2, PBS_4, TEAB_5	3	2	1
TR150_HUMAN	THRAP3	Thyroid hormone receptor-associated protein 3	PBS_2, PBS_4, TEAB_5	3	2	1
TRXR2_HUMAN	TXNRD2	Thioredoxin reductase 2, mitochondrial	PBS_2, PBS_4, TEAB_5	3	2	1
U3IP2_HUMAN	RRP9	U3 small nucleolar RNA-interacting protein 2	PBS_2, PBS_4, TEAB_5	3	2	1
UBF1_HUMAN	UBTF	Nucleolar transcription factor 1	PBS_2, PBS_4, TEAB_5	3	2	1
VAMP7_HUMAN	VAMP7	Vesicle-associated membrane protein 7	PBS_4, TEAB_4, TEAB_5	3	1	2
VAPB_HUMAN	VAPB	Vesicle-associated membrane protein-associated protein B/C	PBS_2, PBS_4, TEAB_5	3	2	1
WAPL_HUMAN	WAPL	Wings apart-like protein homolog	PBS_2, PBS_4, TEAB_5	3	2	1
WDR12_HUMAN	WDR12	Ribosome biogenesis protein WDR12	PBS_2, PBS_4, TEAB_5	3	2	1
YMEL1_HUMAN	YME1L1	ATP-dependent zinc metalloprotease YME1L1	PBS_2, PBS_4, TEAB_5	3	2	1
ZFR_HUMAN	ZFR	Zinc finger RNA-binding protein	PBS_2, PBS_4, TEAB_5	3	2	1
ZN326_HUMAN	ZNF326	DBIRD complex subunit ZNF326	PBS_2, PBS_4, TEAB_5	3	2	1
ZN638_HUMAN	ZNF638	Zinc finger protein 638	PBS_2, PBS_4, TEAB_5	3	2	1
ZWINT_HUMAN	ZWINT	ZW10 interactor	PBS_2, PBS_4, TEAB_5	3	2	1
ABCF3_HUMAN	ABCF3	ATP-binding cassette sub-family F member 3	PBS_4, TEAB_5	2	1	1
ADA10_HUMAN	ADAM10	Disintegrin and metalloproteinase domain-containing protein 10	PBS_4, TEAB_5	2	1	1
ADT1_HUMAN	SLC25A4	ADP/ATP translocase 1	PBS_2, TEAB_5	2	1	1
AIFM1_HUMAN	AIFM1	Apoptosis-inducing factor 1, mitochondrial	PBS_2, TEAB_5	2	1	1
AKAP1_HUMAN	AKAP1	A-kinase anchor protein 1, mitochondrial	PBS_4, TEAB_5	2	1	1
AL4A1_HUMAN	ALDH4A1	Delta-1-pyrroline-5-carboxylate dehydrogenase, mitochondrial	PBS_4, TEAB_5	2	1	1
ANR17_HUMAN	ANKRD17	Ankyrin repeat domain-containing protein 17	PBS_4, TEAB_3	2	1	1
AR6P4_HUMAN	ARL6IP4	ADP-ribosylation factor-like protein 6-interacting protein 4	PBS_2, TEAB_5	2	1	1
BST2_HUMAN	BST2	Bone marrow stromal antigen 2	PBS_4, TEAB_5	2	1	1
CANB1_HUMAN	PPP3R1	Calcineurin subunit B type 1	PBS_4, TEAB_5	2	1	1
CAV1_HUMAN	CAV1	Caveolin-1	PBS_2, TEAB_5	2	1	1
CCD86_HUMAN	CCDC86	Coiled-coil domain-containing protein 86	PBS_4, TEAB_5	2	1	1
CCDC6_HUMAN	CCDC6	Coiled-coil domain-containing protein 6	PBS_4, TEAB_3	2	1	1
CCN1_HUMAN	CCN1	CCN family member 1	PBS_4, TEAB_5	2	1	1
CETN2_HUMAN	CETN2	Centrin-2	PBS_4, TEAB_5	2	1	1
CHERP_HUMAN	CHERP	Calcium homeostasis endoplasmic reticulum protein	PBS_4, TEAB_5	2	1	1
CHIA_HUMAN	CHIA	Acidic mammalian chitinase	PBS_3, TEAB_3	2	1	1
CLP1L_HUMAN	CLPTM1L	Lipid scramblase CLPTM1L	PBS_4, TEAB_5	2	1	1
CNOT1_HUMAN	CNOT1	CCR4-NOT transcription complex subunit 1	PBS_4, TEAB_5	2	1	1
COA7_HUMAN	COA7	Cytochrome c oxidase assembly factor 7	PBS_4, TEAB_5	2	1	1
COFA1_HUMAN	COL15A1	Collagen alpha-1(XV) chain	PBS_4, TEAB_3	2	1	1
CRGA_HUMAN;CRGB_HUMAN;CRGC_HUMAN	CRYGA;CRYGB;CRYGC	Gamma-crystallin C	PBS_4, TEAB_7	2	1	1
CSN4_HUMAN	COPS4	COP9 signalosome complex subunit 4	PBS_2, TEAB_4	2	1	1
CX6B1_HUMAN	COX6B1	Cytochrome c oxidase subunit 6B1	PBS_2, TEAB_5	2	1	1
CXAR_HUMAN	CXADR	Coxsackievirus and adenovirus receptor	PBS_4, TEAB_5	2	1	1
DDX50_HUMAN	DDX50	ATP-dependent RNA helicase DDX50	PBS_4, TEAB_5	2	1	1
DJC13_HUMAN	DNAJC13	DnaJ homolog subfamily C member 13	PBS_4, TEAB_5	2	1	1
DPOD1_HUMAN	POLD1	DNA polymerase delta catalytic subunit	PBS_2, TEAB_5	2	1	1
EOGT_HUMAN	EOGT	EGF domain-specific O-linked N-acetylglucosamine transferase	PBS_2, TEAB_5	2	1	1
ERLEC_HUMAN	ERLEC1	Endoplasmic reticulum lectin 1	PBS_4, TEAB_5	2	1	1
ESF1_HUMAN	ESF1	ESF1 homolog	PBS_2, TEAB_5	2	1	1
FA98B_HUMAN	FAM98B	Protein FAM98B	PBS_4, TEAB_5	2	1	1
FLOT1_HUMAN	FLOT1	Flotillin-1	PBS_4, TEAB_5	2	1	1
FMC1_HUMAN	FMC1	Protein FMC1 homolog	PBS_4, TEAB_5	2	1	1
FSP1_HUMAN	AIFM2	Ferroptosis suppressor protein 1	PBS_4, TEAB_4	2	1	1
GBF1_HUMAN	GBF1	Golgi-specific brefeldin A-resistance guanine nucleotide exchange factor 1	PBS_4, TEAB_5	2	1	1
GFPT1_HUMAN	GFPT1	Glutamine--fructose-6-phosphate aminotransferase [isomerizing] 1	PBS_4, TEAB_5	2	1	1
GOPC_HUMAN	GOPC	Golgi-associated PDZ and coiled-coil motif-containing protein	PBS_4, TEAB_5	2	1	1
GPAT4_HUMAN	GPAT4	Glycerol-3-phosphate acyltransferase 4	PBS_2, TEAB_5	2	1	1
HAP28_HUMAN	PDAP1	28 kDa heat- and acid-stable phosphoprotein	PBS_4, TEAB_4	2	1	1
HAX1_HUMAN	HAX1	HCLS1-associated protein X-1	PBS_4, TEAB_5	2	1	1
HEM6_HUMAN	CPOX	Oxygen-dependent coproporphyrinogen-III oxidase, mitochondrial	PBS_4, TEAB_5	2	1	1
HINT2_HUMAN	HINT2	Adenosine 5'-monophosphoramidase HINT2	PBS_2, TEAB_5	2	1	1
HTRA2_HUMAN	HTRA2	Serine protease HTRA2, mitochondrial	PBS_4, TEAB_5	2	1	1
IF2B_HUMAN	EIF2S2	Eukaryotic translation initiation factor 2 subunit 2	PBS_4, TEAB_3	2	1	1
IF2P_HUMAN	EIF5B	Eukaryotic translation initiation factor 5B	PBS_4, TEAB_5	2	1	1
IF4B_HUMAN	EIF4B	Eukaryotic translation initiation factor 4B	PBS_4, TEAB_3	2	1	1
ILKAP_HUMAN	ILKAP	Integrin-linked kinase-associated serine/threonine phosphatase 2C	PBS_2, TEAB_5	2	1	1
IPO5_HUMAN	IPO5	Importin-5	PBS_4, TEAB_4	2	1	1
IPO7_HUMAN	IPO7	Importin-7	PBS_4, TEAB_5	2	1	1
IVD_HUMAN	IVD	Isovaleryl-CoA dehydrogenase, mitochondrial	PBS_4, TEAB_5	2	1	1
KRT84_HUMAN;cRAP-KRT84_HUMAN	KRT84;cRAP-KRT84	Keratin, type II cuticular Hb4	PBS_3, TEAB_7	2	1	1
L1CAM_HUMAN	L1CAM	Neural cell adhesion molecule L1	PBS_4, TEAB_5	2	1	1
LACTB_HUMAN	LACTB	Serine beta-lactamase-like protein LACTB, mitochondrial	PBS_4, TEAB_5	2	1	1
LARP4_HUMAN	LARP4	La-related protein 4	PBS_4, TEAB_5	2	1	1
LFA3_HUMAN	CD58	Lymphocyte function-associated antigen 3	PBS_4, TEAB_5	2	1	1
LTOR2_HUMAN	LAMTOR2	Ragulator complex protein LAMTOR2	PBS_4, TEAB_5	2	1	1
MA1B1_HUMAN	MAN1B1	Endoplasmic reticulum mannosyl-oligosaccharide 1,2-alpha-mannosidase	PBS_4, TEAB_5	2	1	1
MA2A1_HUMAN	MAN2A1	Alpha-mannosidase 2	PBS_4, TEAB_5	2	1	1
MCM6_HUMAN	MCM6	DNA replication licensing factor MCM6	PBS_2, TEAB_5	2	1	1
MCU_HUMAN	MCU	Calcium uniporter protein, mitochondrial	PBS_4, TEAB_5	2	1	1
MEF2B_HUMAN	MEF2B	Myocyte-specific enhancer factor 2B	PBS_2, TEAB_3	2	1	1
MITOK_HUMAN	CCDC51	Mitochondrial potassium channel	PBS_4, TEAB_5	2	1	1
MK03_HUMAN	MAPK3	Mitogen-activated protein kinase 3	PBS_2, TEAB_5	2	1	1
MMP14_HUMAN	MMP14	Matrix metalloproteinase-14	PBS_4, TEAB_5	2	1	1
MMSA_HUMAN	ALDH6A1	Methylmalonate-semialdehyde/malonate-semialdehyde dehydrogenase [acylating], mitochondrial	PBS_4, TEAB_5	2	1	1
MOT1_HUMAN	SLC16A1	Monocarboxylate transporter 1	PBS_4, TEAB_5	2	1	1
MRC2_HUMAN	MRC2	C-type mannose receptor 2	PBS_4, TEAB_5	2	1	1
MSH2_HUMAN	MSH2	DNA mismatch repair protein Msh2	PBS_4, TEAB_5	2	1	1
MTX2_HUMAN	MTX2	Metaxin-2	PBS_4, TEAB_4	2	1	1
MXRA7_HUMAN	MXRA7	Matrix-remodeling-associated protein 7	PBS_4, TEAB_5	2	1	1
NCAS2_HUMAN	NCBP2AS2	Protein NCBP2AS2	PBS_4, TEAB_5	2	1	1
NCBP1_HUMAN	NCBP1	Nuclear cap-binding protein subunit 1	PBS_2, TEAB_5	2	1	1
NCEH1_HUMAN	NCEH1	Neutral cholesterol ester hydrolase 1	PBS_4, TEAB_5	2	1	1
NDUF4_HUMAN	NDUFAF4	NADH dehydrogenase [ubiquinone] 1 alpha subcomplex assembly factor 4	PBS_4, TEAB_5	2	1	1
NECT2_HUMAN	NECTIN2	Nectin-2	PBS_4, TEAB_5	2	1	1
NEP1_HUMAN	EMG1	Ribosomal RNA small subunit methyltransferase NEP1	PBS_4, TEAB_5	2	1	1
NFS1_HUMAN	NFS1	Cysteine desulfurase	PBS_4, TEAB_5	2	1	1
NOL11_HUMAN	NOL11	Nucleolar protein 11	PBS_4, TEAB_5	2	1	1
NOTC3_HUMAN	NOTCH3	Neurogenic locus notch homolog protein 3	PBS_4, TEAB_4	2	1	1
NRP1_HUMAN	NRP1	Neuropilin-1	PBS_4, TEAB_3	2	1	1
NT5D2_HUMAN	NT5DC2	5'-nucleotidase domain-containing protein 2	PBS_4, TEAB_5	2	1	1
NU205_HUMAN	NUP205	Nuclear pore complex protein Nup205	PBS_4, TEAB_5	2	1	1
NUF2_HUMAN	NUF2	Kinetochore protein Nuf2	PBS_4, TEAB_5	2	1	1
NUP37_HUMAN	NUP37	Nucleoporin Nup37	PBS_4, TEAB_5	2	1	1
NUP88_HUMAN	NUP88	Nuclear pore complex protein Nup88	PBS_4, TEAB_5	2	1	1
OPTN_HUMAN	OPTN	Optineurin	PBS_4, TEAB_5	2	1	1
PA1B3_HUMAN	PAFAH1B3	Platelet-activating factor acetylhydrolase IB subunit alpha1	PBS_4, TEAB_3	2	1	1
PAPD1_HUMAN	MTPAP	Poly(A) RNA polymerase, mitochondrial	PBS_4, TEAB_5	2	1	1
PCM1_HUMAN	PCM1	Pericentriolar material 1 protein	PBS_4, TEAB_5	2	1	1
PDIP2_HUMAN	POLDIP2	Polymerase delta-interacting protein 2	PBS_4, TEAB_4	2	1	1
PGES2_HUMAN	PTGES2	Prostaglandin E synthase 2	PBS_4, TEAB_5	2	1	1
PICAL_HUMAN	PICALM	Phosphatidylinositol-binding clathrin assembly protein	PBS_4, TEAB_5	2	1	1
PLOD2_HUMAN	PLOD2	Procollagen-lysine,2-oxoglutarate 5-dioxygenase 2	PBS_4, TEAB_5	2	1	1
PM34_HUMAN	SLC25A17	Peroxisomal membrane protein PMP34	PBS_4, TEAB_5	2	1	1
PREP_HUMAN	PITRM1	Presequence protease, mitochondrial	PBS_4, TEAB_5	2	1	1
PTCD3_HUMAN	PTCD3	Small ribosomal subunit protein mS39	PBS_4, TEAB_5	2	1	1
PTRD1_HUMAN	PTRHD1	Putative peptidyl-tRNA hydrolase PTRHD1	PBS_4, TEAB_5	2	1	1
PYC_HUMAN	PC	Pyruvate carboxylase, mitochondrial	PBS_4, TEAB_5	2	1	1
PYRG1_HUMAN	CTPS1	CTP synthase 1	PBS_2, TEAB_5	2	1	1
RAB34_HUMAN	RAB34	Ras-related protein Rab-34	PBS_4, TEAB_5	2	1	1
RAI3_HUMAN	GPRC5A	Retinoic acid-induced protein 3	PBS_4, TEAB_5	2	1	1
RB11B_HUMAN	RAB11B	Ras-related protein Rab-11B	PBS_4, TEAB_5	2	1	1
RB12B_HUMAN	RBM12B	RNA-binding protein 12B	PBS_4, TEAB_5	2	1	1
RB6I2_HUMAN	ERC1	ELKS/Rab6-interacting/CAST family member 1	PBS_4, TEAB_5	2	1	1
RBP56_HUMAN	TAF15	TATA-binding protein-associated factor 2N	PBS_4, TEAB_5	2	1	1
RIF1_HUMAN	RIF1	Telomere-associated protein RIF1	PBS_4, TEAB_5	2	1	1
RM02_HUMAN	MRPL2	Large ribosomal subunit protein uL2m	PBS_4, TEAB_5	2	1	1
RM44_HUMAN	MRPL44	Large ribosomal subunit protein mL44	PBS_4, TEAB_5	2	1	1
RM49_HUMAN	MRPL49	Large ribosomal subunit protein mL49	PBS_4, TEAB_5	2	1	1
ROA0_HUMAN	HNRNPA0	Heterogeneous nuclear ribonucleoprotein A0	PBS_4, TEAB_5	2	1	1
RPB2_HUMAN	POLR2B	DNA-directed RNA polymerase II subunit RPB2	PBS_4, TEAB_5	2	1	1
RT27_HUMAN	MRPS27	Small ribosomal subunit protein mS27	PBS_4, TEAB_5	2	1	1
RUXF_HUMAN	SNRPF	Small nuclear ribonucleoprotein F	PBS_4, TEAB_5	2	1	1
S20A1_HUMAN	SLC20A1	Sodium-dependent phosphate transporter 1	PBS_4, TEAB_5	2	1	1
S29A1_HUMAN	SLC29A1	Equilibrative nucleoside transporter 1	PBS_4, TEAB_5	2	1	1
S39AE_HUMAN	SLC39A14	Metal cation symporter ZIP14	PBS_4, TEAB_5	2	1	1
SC16A_HUMAN	SEC16A	Protein transport protein Sec16A	PBS_4, TEAB_4	2	1	1
SCAM1_HUMAN	SCAMP1	Secretory carrier-associated membrane protein 1	PBS_2, TEAB_5	2	1	1
SCO2_HUMAN	SCO2	Protein SCO2 homolog, mitochondrial	PBS_4, TEAB_5	2	1	1
SCP2_HUMAN	SCP2	Sterol carrier protein 2	PBS_4, TEAB_5	2	1	1
SEC12_HUMAN	PREB	Guanine nucleotide-exchange factor SEC12	PBS_4, TEAB_5	2	1	1
SGTA_HUMAN	SGTA	Small glutamine-rich tetratricopeptide repeat-containing protein alpha	PBS_4, TEAB_5	2	1	1
SHPS1_HUMAN	SIRPA	Tyrosine-protein phosphatase non-receptor type substrate 1	PBS_4, TEAB_5	2	1	1
SMIM7_HUMAN	SMIM7	Small integral membrane protein 7	PBS_4, TEAB_5	2	1	1
SNUT1_HUMAN	SART1	U4/U6.U5 tri-snRNP-associated protein 1	PBS_4, TEAB_5	2	1	1
SNX8_HUMAN	SNX8	Sorting nexin-8	PBS_4, TEAB_5	2	1	1
SODM_HUMAN	SOD2	Superoxide dismutase [Mn], mitochondrial	PBS_4, TEAB_5	2	1	1
SPRY4_HUMAN	SPRYD4	SPRY domain-containing protein 4	PBS_4, TEAB_5	2	1	1
SPT20_HUMAN	SPATA20	Spermatogenesis-associated protein 20	PBS_4, TEAB_5	2	1	1
STEA3_HUMAN	STEAP3	Metalloreductase STEAP3	PBS_2, TEAB_5	2	1	1
STR3N_HUMAN	STARD3NL	STARD3 N-terminal-like protein	PBS_4, TEAB_5	2	1	1
SYF1_HUMAN	XAB2	Pre-mRNA-splicing factor SYF1	PBS_4, TEAB_5	2	1	1
TACC3_HUMAN	TACC3	Transforming acidic coiled-coil-containing protein 3	PBS_4, TEAB_4	2	1	1
TAGL_HUMAN	TAGLN	Transgelin	PBS_4, TEAB_3	2	1	1
TFB2M_HUMAN	TFB2M	Dimethyladenosine transferase 2, mitochondrial	PBS_4, TEAB_5	2	1	1
THUM3_HUMAN	THUMPD3	tRNA (guanine(6)-N2)-methyltransferase THUMP3	PBS_4, TEAB_5	2	1	1
TIM21_HUMAN	TIMM21	Mitochondrial import inner membrane translocase subunit Tim21	PBS_4, TEAB_5	2	1	1
TM201_HUMAN	TMEM201	Transmembrane protein 201	PBS_4, TEAB_5	2	1	1
TM230_HUMAN	TMEM230	Transmembrane protein 230	PBS_4, TEAB_5	2	1	1
TM245_HUMAN	TMEM245	Transmembrane protein 245	PBS_2, TEAB_5	2	1	1
TOM20_HUMAN	TOMM20	Mitochondrial import receptor subunit TOM20 homolog	PBS_4, TEAB_5	2	1	1
TRABD_HUMAN	TRABD	TraB domain-containing protein	PBS_4, TEAB_5	2	1	1
TSN6_HUMAN	TSPAN6	Tetraspanin-6	PBS_4, TEAB_5	2	1	1
TSP4_HUMAN	THBS4	Thrombospondin-4	PBS_4, TEAB_3	2	1	1
TX264_HUMAN	TEX264	Testis-expressed protein 264	PBS_4, TEAB_5	2	1	1
UBE2C_HUMAN;cRAP-UBE2C_HUMAN	UBE2C;cRAP-UBE2C	Ubiquitin-conjugating enzyme E2 C	PBS_4, TEAB_5	2	1	1
UQCC1_HUMAN	UQCC1	Ubiquinol-cytochrome c reductase complex assembly factor 1	PBS_4, TEAB_5	2	1	1
UTP18_HUMAN	UTP18	U3 small nucleolar RNA-associated protein 18 homolog	PBS_4, TEAB_5	2	1	1
VP13C_HUMAN	VPS13C	Intermembrane lipid transfer protein VPS13C	PBS_4, TEAB_5	2	1	1
WDFY1_HUMAN	WDFY1	WD repeat and FYVE domain-containing protein 1	PBS_2, TEAB_5	2	1	1
WDR75_HUMAN	WDR75	WD repeat-containing protein 75	PBS_4, TEAB_5	2	1	1
YIPF5_HUMAN	YIPF5	Protein YIPF5	PBS_4, TEAB_5	2	1	1
YLPM1_HUMAN	YLPM1	YLP motif-containing protein 1	PBS_4, TEAB_5	2	1	1
ZN598_HUMAN	ZNF598	CDK1_HUMAN	PBS_4, TEAB_4	2	1	1
