## Supplementary Table 3 for "Capillary-based Subcellular Sampling Uncovers the Stress Granule Proteome in Single Cells"

### Sheet: A -Cytosolic protein database
Rank abundance	Protein ID	Protein Name
1	Q15121	PEA15
2	P07902	GALT
3	Q96HA8	NTAQ1
4	P30085	KCY
5	Q9H0R4	HDHD2
6	Q6NXT1	ANR54
7	Q3ZCW2	LEGL
8	O43598	DNPH1
9	Q3KQV9	UAP1L
10	Q8N9V3	WSDU1
11	Q9NTJ4	MA2C1
12	O75884	RBBP9
13	Q9UEE9	CFDP1
14	O14841	OPLA
15	Q96AB6	NTAN1
16	Q9BXV9	GON7
17	Q15170	TCAL1
18	Q96FX7	TRM61
19	Q9NWV4	CZIB
20	Q9NRG1	PRDC1
21	P30711	GSTT1
22	P41236	IPP2
23	Q9NQP4	PFD4
24	Q9BU89	DOHH
25	Q8IYS1	P20D2
26	Q9BV20	MTNA
27	Q8N9N8	EIF1A
28	Q9H999	PANK3
29	P42574	CASP3
30	P19623	SPEE
31	P20962	PTMS
32	P63316	TNNC1
33	P55212	CASP6
34	Q9H2P9	DPH5
35	P58546	MTPN
36	O14933	UB2L6
37	P07108	ACBP
38	Q9Y5Z4	HEBP2
39	Q9BY41	HDAC8
40	P30046	DOPD
41	Q53QV2	LBH
42	Q9BV19	CA050
43	Q9NSY0	NRBP2
44	Q9Y5P6	GMPPB
45	Q9Y2V2	CHSP1
46	Q14166	TTL12
47	Q8N5M4	TTC9C
48	P49593	PPM1F
49	Q15185	TEBP
50	Q15181	IPYR
51	Q8NG68	TTL
52	Q9BTX7	TTPAL
53	Q8IZP2	ST134
54	O75828	CBR3
55	P62253	UB2G1
56	P06396	GELS
57	Q9Y243	AKT3
58	P34949	MPI
59	P53611	PGTB2
60	Q9BTT0	AN32E
61	O95361	TRI16
62	Q96FV2	SCRN2
63	P15121	ALDR
64	Q16644	MAPK3
65	Q9HB07	MYG1
66	O95394	AGM1
67	Q9HCJ6	VAT1L
68	Q9UJ70	NAGK
69	Q9UHJ6	SHPK
70	Q8TB52	FBX30
71	Q8N8N7	PTGR2
72	Q9H0W9	CK054
73	Q9UHY7	ENOPH
74	P07741	APT
75	P68402	PA1B2
76	Q7Z4H3	HDDC2
77	Q53GT1	KLH22
78	Q13107	UBP4
79	O00273	DFFA
80	Q9Y3Q8	T22D4
81	Q6ZT12	UBR3
82	P00568	KAD1
83	Q8TBE9	NANP
84	Q9H3K6	BOLA2
85	Q9H299	SH3L3
86	Q96EP0	RNF31
87	Q9H008	LHPP
88	Q9BZE2	PUS3
89	P98170	XIAP
90	Q96EK5	KBP
91	Q9BRT9	SLD5
92	P42330	AK1C3
93	Q9GZT8	NIF3L
94	Q01415	GALK2
95	Q7Z7E8	UB2Q1
96	Q3LXA3	TKFC
97	Q13564	ULA1
98	P06132	DCUP
99	P15374	UCHL3
100	Q4LDG9	DNAL1
101	Q9BR61	ACBD6
102	Q96I15	SCLY
103	Q8TEB1	DCA11
104	Q13630	FCL
105	P00491	PNPH
106	P49356	FNTB
107	Q9BRF8	CPPED
108	Q96KP4	CNDP2
109	P50583	AP4A
110	P22676	CALB2
111	P09104	ENOG
112	P31949	S10AB
113	P13716	HEM2
114	Q8TBC4	UBA3
115	Q16773	KAT1
116	P40337	VHL
117	O60701	UGDH
118	Q01658	NC2B
119	Q9H0Q0	CYRIA
120	P48506	GSH1
121	P29034	S10A2
122	P50225	ST1A1
123	P78560	CRADD
124	Q8NFP7	NUD10
125	P06454	PTMA
126	P49354	FNTA
127	Q9NR45	SIAS
128	O75368	SH3L1
129	Q96CV9	OPTN
130	Q15276	RABE1
131	Q9NXG2	THUM1
132	P06753	TPM3
133	Q01581	HMCS1
134	Q96CN7	ISOC1
135	Q9NVM4	ANM7
136	Q9NZL4	HPBP1
137	Q92990	GLMN
138	Q13509	TBB3
139	Q8IWE2	NXP20
140	Q9BZX2	UCK2
141	P30520	PURA2
142	Q9UBE0	SAE1
143	O95336	6PGL
144	Q9P215	POGK
145	Q13158	FADD
146	Q9NZT2	OGFR
147	Q9P0P0	RN181
148	Q4G0X4	KCD21
149	Q9NY33	DPP3
150	P62942	FKB1A
151	O95861	BPNT1
152	Q9BY32	ITPA
153	Q7L1T6	NB5R4
154	Q8IV50	LYSM2
155	Q5T6V5	QSPP
156	Q9C0C9	UBE2O
157	Q15628	TRADD
158	P30740	ILEU
159	Q9NZL9	MAT2B
160	Q969E8	TSR2
161	P49773	HINT1
162	Q01469	FABP5
163	Q9NWT6	HIF1N
164	Q9NRN7	ADPPT
165	Q16626	MEA1
166	Q99733	NP1L4
167	P55209	NP1L1
168	Q9UJ68	MSRA
169	Q9BUK6	MSTO1
170	Q96C86	DCPS
171	Q9BPY3	F118B
172	Q14790	CASP8
173	Q8WW22	DNJA4
174	Q9BT73	PSMG3
175	Q9UBP6	TRMB
176	Q6NYC1	JMJD6
177	A2RUC4	TYW5
178	Q5R3I4	TTC38
179	P43490	NAMPT
180	Q14914	PTGR1
181	P08243	ASNS
182	O43488	ARK72
183	Q96B54	ZN428
184	P00492	HPRT
185	Q15274	NADC
186	Q99447	PCY2
187	Q9BPX7	CG025
188	O75347	TBCA
189	Q16881	TRXR1
190	Q9BW83	IFT27
191	P09455	RET1
192	Q7Z7A3	CTU1
193	Q9Y547	IFT25
194	Q13098	CSN1
195	P31150	GDIA
196	Q9NQ88	TIGAR
197	O43805	SSNA1
198	P62256	UBE2H
199	Q14116	IL18
200	Q8WUX2	CHAC2
201	Q53GL7	PAR10
202	O95989	NUDT3
203	Q8TCD5	NT5C
204	O00418	EF2K
205	P08758	ANXA5
206	Q15257	PTPA
207	Q9H977	WDR54
208	P46108	CRK
209	Q03393	PTPS
210	Q9H5N1	RABE2
211	Q96BT7	ALKB8
212	A6NED2	RCCD1
213	P49902	5NTC
214	O15305	PMM2
215	P09960	LKHA4
216	P35520	CBS
217	Q49AR2	CE022
218	Q6FI81	CPIN1
219	Q9NX38	ABITM
220	P48637	GSHB
221	O75688	PPM1B
222	Q9P287	BCCIP
223	Q9NPA8	ENY2
224	P61457	PHS
225	O94888	UBXN7
226	P49366	DHYS
227	Q96JD6	AKCL2
228	P36871	PGM1
229	Q04446	GLGB
230	Q70CQ2	UBP34
231	O14787	TNPO2
232	Q9Y4E8	UBP15
233	Q9NXH9	TRM1
234	O75832	PSD10
235	P18669	PGAM1
236	Q16222	UAP1
237	Q86V21	AACS
238	O00629	IMA3
239	Q9BVA1	TBB2B
240	Q96EQ0	SGTB
241	Q8TDQ7	GNPI2
242	P61086	UBE2K
243	P32321	DCTD
244	Q58WW2	DCAF6
245	P36405	ARL3
246	P21980	TGM2
247	O00244	ATOX1
248	Q9BRX5	PSF3
249	P04080	CYTB
250	Q8N5D0	WDTC1
251	Q96PZ0	PUS7
252	Q96B23	CR025
253	P35270	SPRE
254	P40121	CAPG
255	Q9NRG4	SMYD2
256	Q04760	LGUL
257	P19474	RO52
258	Q9NT62	ATG3
259	Q7Z6M1	RABEK
260	Q8N806	UBR7
261	Q7Z6K3	PTAR1
262	Q96EM0	T3HPD
263	Q6GMV2	SMYD5
264	Q9H4A4	AMPB
265	P55786	PSA
266	P09493	TPM1
267	Q9UN36	NDRG2
268	Q9UMX0	UBQL1
269	Q96KB5	TOPK
270	O75113	N4BP1
271	Q96G03	PGM2
272	Q6IN85	P4R3A
273	Q7Z4V5	HDGR2
274	Q9BWH6	RPAP1
275	O75663	TIPRL
276	Q9GZP4	PITH1
277	Q9UK76	JUPI1
278	P09525	ANXA4
279	P04424	ARLY
280	Q6YHU6	THADA
281	O75874	IDHC
282	O15355	PPM1G
283	P22314	UBA1
284	Q9H993	ARMT1
285	P00441	SODC
286	Q9Y303	NAGA
287	P30041	PRDX6
288	Q08J23	NSUN2
289	Q9HAB8	PPCS
290	Q712K3	UB2R2
291	Q9H8M7	MINY3
292	Q9H871	RMD5A
293	P52888	THOP1
294	Q9H9Y4	GPN2
295	P52655	TF2AA
296	Q8TE77	SSH3
297	Q8NEZ5	FBX22
298	O15067	PUR4
299	P12429	ANXA3
300	Q92598	HS105
301	P07900	HS90A
302	Q9Y4P1	ATG4B
303	Q13572	ITPK1
304	O43592	XPOT
305	P26374	RAE2
306	Q9Y5B0	CTDP1
307	P48507	GSH0
308	P08133	ANXA6
309	P17655	CAN2
310	P48436	SOX9
311	P52565	GDIR1
312	P32019	I5P2
313	P49321	NASP
314	Q6PD74	AAGAB
315	Q13867	BLMH
316	P37235	HPCL1
317	Q9UNZ2	NSF1C
318	Q06203	PUR1
319	Q92686	NEUG
320	P10599	THIO
321	Q8TEA8	DTD1
322	Q14376	GALE
323	P48147	PPCE
324	Q9UPN7	PP6R1
325	Q06190	P2R3A
326	P55210	CASP7
327	Q99707	METH
328	O75340	PDCD6
329	P29373	RABP2
330	Q12882	DPYD
331	Q15102	PA1B3
332	O95376	ARI2
333	O95396	MOCS3
334	Q5JSH3	WDR44
335	Q9BTW9	TBCD
336	Q96GA7	SDSL
337	Q9UBQ7	GRHPR
338	P04083	ANXA1
339	P51784	UBP11
340	Q969T3	SNX21
341	O43847	NRDC
342	Q13126	MTAP
343	Q96T76	MMS19
344	P27707	DCK
345	Q9NZJ9	NUDT4
346	Q01105	SET
347	P12277	KCRB
348	P24666	PPAC
349	Q96G46	DUS3L
350	Q6P3X3	TTC27
351	O00408	PDE2A
352	O43765	SGTA
353	Q8IWD4	CC117
354	Q6NXE6	ARMC6
355	P40123	CAP2
356	Q9UGV2	NDRG3
357	Q9UJA5	TRM6
358	O75351	VPS4B
359	P07195	LDHB
360	O95273	CCDB1
361	Q8TCA0	LRC20
362	P31749	AKT1
363	P11802	CDK4
364	Q9H773	DCTP1
365	Q02952	AKA12
366	P60510	PP4C
367	Q96IJ6	GMPPA
368	O00764	PDXK
369	P23526	SAHH
370	O94903	PLPHP
371	O76003	GLRX3
372	Q92882	OSTF1
373	P17174	AATC
374	P21266	GSTM3
375	Q53H96	P5CR3
376	Q8IUI8	CRLF3
377	Q00613	HSF1
378	Q9BTE6	AASD1
379	Q8IVD9	NUDC3
380	Q9HC38	GLOD4
381	P30086	PEBP1
382	P08397	HEM3
383	Q96S55	WRIP1
384	P78318	IGBP1
385	A0AVT1	UBA6
386	Q9Y316	MEMO1
387	Q9C010	IPKB
388	O75312	ZPR1
389	P19838	NFKB1
390	A6NDG6	PGP
391	O94829	IPO13
392	Q9NVG8	TBC13
393	Q13057	COASY
394	Q14691	PSF1
395	Q9Y5Y2	NUBP2
396	P53999	TCP4
397	O60443	GSDME
398	Q13451	FKBP5
399	Q9BZ23	PANK2
400	Q9Y248	PSF2
401	Q5TA50	CPTP
402	Q8TCG1	CIP2A
403	P51570	GALK1
404	Q9BUF5	TBB6
405	P55327	TPD52
406	Q5VW32	BROX
407	Q9BV44	THUM3
408	P34932	HSP74
409	Q15126	PMVK
410	P78417	GSTO1
411	Q92995	UBP13
412	Q9Y223	GLCNE
413	Q92541	RTF1
414	Q96GX9	MTNB
415	P46736	BRCC3
416	Q9UKG1	DP13A
417	Q9NVS9	PNPO
418	P62380	TBPL1
419	Q8WTX7	CAST1
420	Q9NQR4	NIT2
421	Q01813	PFKAP
422	P52306	GDS1
423	P00390	GSHR
424	O00299	CLIC1
425	O60502	OGA
426	Q86YR5	GPSM1
427	Q8WTS6	SETD7
428	P30566	PUR8
429	P37837	TALDO
430	Q9BTY7	HGH1
431	Q16539	MK14
432	Q8N1Q1	CAH13
433	P35080	PROF2
434	P61758	PFD3
435	Q9UBT2	SAE2
436	O14929	HAT1
437	P15559	NQO1
438	Q9UBB6	NCDN
439	Q6AI12	ANR40
440	Q07960	RHG01
441	P60983	GMFB
442	P0C7V8	DC8L2
443	Q53FT3	HIKES
444	Q96FW1	OTUB1
445	O60927	PP1RB
446	Q00534	CDK6
447	Q7KZ85	SPT6H
448	Q14353	GAMT
449	Q9H0F6	SHRPN
450	P16949	STMN1
451	O75223	GGCT
452	Q9UIC8	LCMT1
453	P16930	FAAA
454	O00213	APBB1
455	Q9NVR5	KTU
456	P00338	LDHA
457	P43358	MAGA4
458	Q5TFE4	NT5D1
459	P12004	PCNA
460	P31939	PUR9
461	Q9Y617	SERC
462	P51812	KS6A3
463	Q5TDH0	DDI2
464	P21399	ACOHC
465	P20839	IMDH1
466	O43707	ACTN4
467	P46109	CRKL
468	P14550	AK1A1
469	Q96S19	MTL26
470	Q9UKK9	NUDT5
471	P36915	GNL1
472	Q9H9Q2	CSN7B
473	P50542	PEX5
474	Q9NZ09	UBAP1
475	O95456	PSMG1
476	Q9Y3B8	ORN
477	Q13907	IDI1
478	Q7L3B6	CD37L
479	P28838	AMPL
480	Q86UA1	PRP39
481	P57737	CORO7
482	P62993	GRB2
483	Q8WZA9	IRGQ
484	P13929	ENOB
485	Q13885	TBB2A
486	Q8N5S9	KKCC1
487	Q04864	REL
488	P49189	AL9A1
489	Q8N584	TT39C
490	Q9GZU8	PIP30
491	P06744	G6PI
492	Q8TF05	PP4R1
493	Q15527	SURF2
494	Q8N6N3	CA052
495	Q92973	TNPO1
496	P31947	1433S
497	P55263	ADK
498	Q12765	SCRN1
499	Q9Y2Y0	AR2BP
500	P50749	RASF2
501	Q86X76	NIT1
502	O00410	IPO5
503	Q9NX46	ADPRS
504	Q6P996	PDXD1
505	O00233	PSMD9
506	Q9UK99	FBX3
507	Q9UHY1	NRBP
508	Q2VPK5	CTU2
509	P31153	METK2
510	Q3YEC7	RABL6
511	Q9Y4L5	RN115
512	Q96GX5	GWL
513	Q9BTM9	URM1
514	Q9Y266	NUDC
515	P54687	BCAT1
516	Q8NB46	ANR52
517	Q8TEX9	IPO4
518	Q13432	U119A
519	Q92696	PGTA
520	O60271	JIP4
521	P67936	TPM4
522	Q9C0B1	FTO
523	Q9NRG0	CHRC1
524	P41250	GARS
525	Q08945	SSRP1
526	Q96IU4	ABHEB
527	Q16566	KCC4
528	Q9H814	PHAX
529	P16152	CBR1
530	O94760	DDAH1
531	Q86WB0	ZC3C1
532	Q9HD26	GOPC
533	Q8IWV7	UBR1
534	P00813	ADA
535	P22102	PUR2
536	P14324	FPPS
537	P09211	GSTP1
538	Q9UHP3	UBP25
539	Q96RU2	UBP28
540	Q9UHW5	GPN3
541	Q6AZZ1	TRI68
542	Q13643	FHL3
543	P11172	UMPS
544	Q7Z6K5	ARPIN
545	P10768	ESTD
546	Q96K76	UBP47
547	Q9NQW7	XPP1
548	P04818	TYSY
549	O00762	UBE2C
550	P14735	IDE
551	Q86TP1	PRUN1
552	P53041	PPP5
553	Q9H6Z4	RANB3
554	P60174	TPIS
555	O43252	PAPS1
556	P00374	DYR
557	P33993	MCM7
558	Q9UHV9	PFD2
559	Q9UL63	MKLN1
560	Q99622	C10
561	P49588	SYAC
562	P31948	STIP1
563	Q96AT9	RPE
564	Q9UDY8	MALT1
565	Q8NEM2	SHCBP
566	Q7L775	EPMIP
567	P41229	KDM5C
568	Q15418	KS6A1
569	O14980	XPO1
570	Q9P2K6	KLH42
571	P78330	SERB
572	Q9HD47	MOG1
573	Q99471	PFD5
574	Q9BV57	MTND
575	P36639	8ODP
576	Q99426	TBCB
577	Q9ULT8	HECD1
578	P05455	LA
579	O43681	GET3
580	P35813	PPM1A
581	P40925	MDHC
582	Q15435	PP1R7
583	Q9BRP4	PAAF1
584	Q16543	CDC37
585	Q6PJG6	BRAT1
586	O60888	CUTA
587	Q8WVC0	LEO1
588	Q9P260	RELCH
589	Q15018	ABRX2
590	Q8IX03	KIBRA
591	P19784	CSK22
592	Q9NUQ9	CYRIB
593	O60664	PLIN3
594	P13489	RINI
595	Q8WVJ2	NUDC2
596	O95373	IPO7
597	O96033	MOC2A
598	O60925	PFD1
599	P15531	NDKA
600	Q9GZT4	SRR
601	O76071	CIAO1
602	Q9Y5B9	SP16H
603	P52209	6PGD
604	Q14738	2A5D
605	P53384	NUBP1
606	Q9C0E2	XPO4
607	Q6PCE3	PGM2L
608	Q96BN8	OTUL
609	O60763	USO1
610	Q99829	CPNE1
611	P57764	GSDMD
612	O95749	GGPPS
613	Q9UET6	TRM7
614	P35237	SPB6
615	Q9UJU6	DBNL
616	Q99497	PARK7
617	O95801	TTC4
618	Q9NTK5	OLA1
619	P40261	NNMT
620	Q93045	STMN2
621	Q15714	T22D1
622	P22061	PIMT
623	P48739	PIPNB
624	Q9NRS6	SNX15
625	Q9HCN4	GPN1
626	Q6P1R4	DUS1L
627	O75131	CPNE3
628	Q9NWM3	CUED1
629	Q9BW27	NUP85
630	Q9BV86	NTM1A
631	Q8WZA0	LZIC
632	P50395	GDIB
633	Q6PJ69	TRI65
634	Q9BZE9	ASPC1
635	Q15653	IKBB
636	P49915	GUAA
637	Q92871	PMM1
638	Q9NY27	PP4R2
639	P36507	MP2K2
640	Q9Y570	PPME1
641	P14618	KPYM
642	P13798	ACPH
643	O00743	PPP6
644	Q96EB6	SIR1
645	Q16851	UGPA
646	P08238	HS90B
647	Q92905	CSN5
648	Q03154	ACY1
649	P19174	PLCG1
650	Q9NPQ8	RIC8A
651	P68400	CSK21
652	P83436	COG7
653	P51580	TPMT
654	P12955	PEPD
655	Q12792	TWF1
656	Q16401	PSMD5
657	P55854	SUMO3
658	Q9BSB4	ATGA1
659	O94967	WDR47
660	P53004	BIEA
661	P11766	ADHX
662	O43768	ENSA
663	P07311	ACYP1
664	P23919	KTHY
665	Q02790	FKBP4
666	P12814	ACTN1
667	Q06210	GFPT1
668	Q92734	TFG
669	Q9BSL1	UBAC1
670	Q8IV38	ANKY2
671	P11413	G6PD
672	Q96CX2	KCD12
673	P45974	UBP5
674	Q8TC07	TBC15
675	Q8TE02	ELP5
676	Q9P013	CWC15
677	Q66K14	TBC9B
678	Q9Y2Z0	SGT1
679	Q9Y5P4	CERT
680	Q14919	NC2A
681	Q04206	TF65
682	P49023	PAXI
683	O60732	MAGC1
684	Q9NPF4	OSGEP
685	P28676	GRAN
686	Q9Y3D8	KAD6
687	O75157	T22D2
688	P63151	2ABA
689	Q8WUF8	F172A
690	Q9UIA9	XPO7
691	P09417	DHPR
692	Q9Y5B8	NDK7
693	P50452	SPB8
694	P40763	STAT3
695	P07384	CAN1
696	P06733	ENOA
697	P62166	NCS1
698	Q96GD0	PLPP
699	P55957	BID
700	A0MZ66	SHOT1
701	Q14012	KCC1A
702	Q9UNS2	CSN3
703	P09132	SRP19
704	Q9P1Z2	CACO1
705	O43776	SYNC
706	O15013	ARHGA
707	P23381	SYWC
708	P05161	ISG15
709	Q5H9R7	PP6R3
710	Q9BXR0	TGT
711	P54252	ATX3
712	O43175	SERA
713	P39687	AN32A
714	Q14019	COTL1
715	P49327	FAS
716	O95999	BCL10
717	Q99638	RAD9A
718	Q9UBB4	ATX10
719	Q9NWU2	GID8
720	P61289	PSME3
721	P16298	PP2BB
722	Q9UHD1	CHRD1
723	Q8IWV8	UBR2
724	Q9BRA2	TXD17
725	Q8NFI4	F10A5
726	Q96K17	BT3L4
727	O00151	PDLI1
728	Q5MIZ7	P4R3B
729	Q8WW01	SEN15
730	O00154	BACH
731	P00918	CAH2
732	P61970	NTF2
733	O95671	ASML
734	P68543	UBX2A
735	O95352	ATG7
736	O60547	GMDS
737	O75083	WDR1
738	Q16576	RBBP7
739	Q15813	TBCE
740	O95786	DDX58
741	Q8IZ73	RUSD2
742	Q5GLZ8	HERC4
743	Q9Y281	COF2
744	Q9UBK8	MTRR
745	Q8WUI4	HDAC7
746	P54727	RD23B
747	P68036	UB2L3
748	Q9HA65	TBC17
749	P20073	ANXA7
750	O00625	PIR
751	Q13363	CTBP1
752	P24386	RAE1
753	O95433	AHSA1
754	P61201	CSN2
755	Q9BYM8	HOIL1
756	Q8N335	GPD1L
757	Q8NCW5	NNRE
758	Q4J6C6	PPCEL
759	Q32P41	TRM5
760	O60239	3BP5
761	P54577	SYYC
762	P47224	MSS4
763	P49589	SYCC
764	O95260	ATE1
765	Q9Y3P9	RBGP1
766	O75170	PP6R2
767	Q9Y6R6	Z780B
768	P23497	SP100
769	P62826	RAN
770	O00267	SPT5H
771	Q96DU7	IP3KC
772	P49736	MCM2
773	Q14746	COG2
774	Q86TI2	DPP9
775	Q8NBF2	NHLC2
776	Q06323	PSME1
777	Q99614	TTC1
778	Q6UWP2	DHR11
779	P42575	CASP2
780	Q9BW91	NUDT9
781	Q8WU10	PYRD1
782	O00170	AIP
783	P29218	IMPA1
784	O43924	PDE6D
785	P18206	VINC
786	Q9Y4X5	ARI1
787	Q96RS6	NUDC1
788	P30626	SORCN
789	O95155	UBE4B
790	P26639	SYTC
791	P53602	MVD1
792	P17858	PFKAL
793	P29401	TKT
794	Q9UBS8	RNF14
795	Q9H9F9	ARP5
796	P55060	XPO2
797	Q08209	PP2BA
798	O15514	RPB4
799	Q7Z6Z7	HUWE1
800	Q9BWD1	THIC
801	Q86X55	CARM1
802	Q8IY47	KBTB2
803	Q8WUM4	PDC6I
804	Q9NVX7	KBTB4
805	Q8IX04	UEVLD
806	P52788	SPSY
807	O15084	ANR28
808	P46934	NEDD4
809	P04632	CPNS1
810	Q6DKJ4	NXN
811	Q7L5N1	CSN6
812	Q04917	1433F
813	P17252	KPCA
814	Q93015	NAA80
815	Q9UP83	COG5
816	P63272	SPT4H
817	Q9Y6A5	TACC3
818	Q9UQ88	CD11A
819	P33991	MCM4
820	P06737	PYGL
821	P17812	PYRG1
822	P27348	1433T
823	O14744	ANM5
824	P12268	IMDH2
825	Q15645	PCH2
826	Q9Y5L0	TNPO3
827	P36404	ARL2
828	Q9Y2X8	UB2D4
829	Q08752	PPID
830	Q8NEC7	GSTCD
831	P07737	PROF1
832	Q96PM5	ZN363
833	Q8ND90	PNMA1
834	Q8N0Z6	TTC5
835	P45984	MK09
836	Q9UPU7	TBD2B
837	O75608	LYPA1
838	P09972	ALDOC
839	P62258	1433E
840	Q99873	ANM1
841	Q13185	CBX3
842	O15397	IPO8
843	Q53T59	H1BP3
844	P46937	YAP1
845	O75191	XYLB
846	Q9NX07	TSAP1
847	Q9BY43	CHM4A
848	Q14566	MCM6
849	Q6IA86	ELP2
850	P30043	BLVRB
851	Q66LE6	2ABD
852	Q01433	AMPD2
853	Q9ULA0	DNPEP
854	P00966	ASSY
855	Q9H4L7	SMRCD
856	P06703	S10A6
857	P22234	PUR6
858	Q68DQ2	CRBG3
859	O14641	DVL2
860	Q00169	PIPNA
861	P55072	TERA
862	Q00796	DHSO
863	Q9Y2U5	M3K2
864	P62937	PPIA
865	P11216	PYGB
866	Q8IYD1	ERF3B
867	O75794	CD123
868	Q9BTE3	MCMBP
869	Q9NZZ3	CHMP5
870	P51452	DUS3
871	Q14934	NFAC4
872	Q96P70	IPO9
873	P07951	TPM2
874	P32929	CGL
875	O14646	CHD1
876	Q96PU5	NED4L
877	Q9NVR0	KLH11
878	Q9NUJ3	T11L1
879	Q99627	CSN8
880	Q9Y508	RN114
881	P00558	PGK1
882	O00505	IMA4
883	Q9H7D7	WDR26
884	Q15369	ELOC
885	Q5TAQ9	DCAF8
886	Q9C035	TRIM5
887	O43665	RGS10
888	Q96B36	AKTS1
889	Q92530	PSMF1
890	Q9UGP4	LIMD1
891	Q9UNS1	TIM
892	Q05209	PTN12
893	P50995	ANX11
894	Q9UHD9	UBQL2
895	Q9NP77	SSU72
896	Q9UN37	VPS4A
897	P04075	ALDOA
898	Q9BZV1	UBXN6
899	O95865	DDAH2
900	Q9H7C9	AAMDC
901	O95071	UBR5
902	Q9BQE3	TBA1C
903	P51692	STA5B
904	P04350	TBB4A
905	Q9Y3E2	BOLA1
906	P34896	GLYC
907	O95372	LYPA2
908	Q92688	AN32B
909	P23443	KS6B1
910	O60232	ZNRD2
911	Q13620	CUL4B
912	Q9UBF6	RBX2
913	P30153	2AAA
914	Q9NP79	VTA1
915	Q8WUW1	BRK1
916	Q7Z6V5	ADAT2
917	Q9NQ92	COPRS
918	Q8IW35	CEP97
919	O00429	DNM1L
920	Q14195	DPYL3
921	Q8N573	OXR1
922	O95905	ECD
923	Q59EK9	RUN3A
924	P31946	1433B
925	Q9NWV8	BABA1
926	Q9BQA1	MEP50
927	Q9HAW4	CLSPN
928	Q8N999	CL029
929	O60671	RAD1
930	P13797	PLST
931	Q8TD55	PKHO2
932	Q96S82	UBL7
933	P36954	RPB9
934	Q96SW2	CRBN
935	Q01518	CAP1
936	Q15773	MLF2
937	Q14974	IMB1
938	Q99598	TSNAX
939	Q9NW68	BSDC1
940	Q8N543	OGFD1
941	O76094	SRP72
942	Q8WUH1	CHUR
943	P43487	RANG
944	Q15370	ELOB
945	Q9BWU0	NADAP
946	Q9H1E3	NUCKS
947	Q969U7	PSMG2
948	P31751	AKT2
949	Q9H467	CUED2
950	O43379	WDR62
951	P63098	CANB1
952	Q13615	MTMR3
953	P34931	HS71L
954	Q8N8R5	CB069
955	O43865	SAHH2
956	Q9UNN5	FAF1
957	Q9H9E3	COG4
958	Q13685	AAMP
959	O43482	MS18B
960	Q9GZZ9	UBA5
961	Q6PH81	CP087
962	Q9NX74	DUS2L
963	O60921	HUS1
964	Q92597	NDRG1
965	Q96S59	RANB9
966	Q53FA7	QORX
967	Q14651	PLSI
968	Q14657	LAGE3
969	Q9P2J5	SYLC
970	P51858	HDGF
971	Q9H974	QTRT2
972	Q7Z406	MYH14
973	O94808	GFPT2
974	Q562E7	WDR81
975	Q9BT78	CSN4
976	Q16204	CCDC6
977	Q8TCF1	ZFAN1
978	Q2TAZ0	ATG2A
979	P50548	ERF
980	Q8WUX9	CHMP7
981	Q96G74	OTUD5
982	Q7Z6J9	SEN54
983	Q96EK9	KTI12
984	Q9BV68	RN126
985	P33316	DUT
986	Q86Y37	CACL1
987	Q7RTP6	MICA3
988	Q00653	NFKB2
989	P60660	MYL6
990	P61981	1433G
991	Q6P1N9	TATD1
992	P17066	HSP76
993	Q15311	RBP1
994	Q15048	LRC14
995	P57081	WDR4
996	Q13951	PEBB
997	Q16537	2A5E
998	P29590	PML
999	Q9Y490	TLN1
1000	P46926	GNPI1
1001	P18858	DNLI1
1002	P04792	HSPB1
1003	Q15631	TSN
1004	A2RTX5	SYTC2
1005	Q16658	FSCN1
1006	Q9NRY5	F1142
1007	Q9UBV8	PEF1
1008	Q14145	KEAP1
1009	Q9UI26	IPO11
1010	Q9H8W4	PKHF2
1011	Q7L273	KCTD9
1012	O43399	TPD54
1013	Q9Y6Y8	S23IP
1014	O15212	PFD6
1015	P37802	TAGL2
1016	Q9Y3I1	FBX7
1017	Q9H9S4	CB39L
1018	Q8NEU8	DP13B
1019	P63220	RS21
1020	O60784	TOM1
1021	Q9UH65	SWP70
1022	Q9Y696	CLIC4
1023	P27540	ARNT
1024	P11142	HSP7C
1025	Q96ER3	SAAL1
1026	Q9H6E5	STPAP
1027	Q96MW5	COG8
1028	Q9Y2V7	COG6
1029	Q9NXR7	BABA2
1030	O60684	IMA7
1031	Q13617	CUL2
1032	Q9Y4B6	DCAF1
1033	Q8IZ07	AN13A
1034	Q8WYA6	CTBL1
1035	Q93008	USP9X
1036	Q9NPD8	UBE2T
1037	P12081	HARS1
1038	P02795	MT2
1039	Q9UHB9	SRP68
1040	Q8NG27	PJA1
1041	Q9BRP1	PDD2L
1042	Q99956	DUS9
1043	Q9NSP4	CENPM
1044	Q58FF6	H90B4
1045	Q9Y263	PLAP
1046	Q99961	SH3G1
1047	Q9H832	UBE2Z
1048	P67870	CSK2B
1049	O95218	ZRAB2
1050	Q16531	DDB1
1051	Q16555	DPYL2
1052	Q9BQ90	KLDC3
1053	Q9H2H8	PPIL3
1054	Q96K21	ANCHR
1055	P51003	PAPOA
1056	Q9BUH6	PAXX
1057	P09382	LEG1
1058	Q9UKX7	NUP50
1059	P27361	MK03
1060	Q96JB2	COG3
1061	O43447	PPIH
1062	Q96M27	PRRC1
1063	Q86X27	RGPS2
1064	Q9NRX4	PHP14
1065	P31350	RIR2
1066	P10644	KAP0
1067	P24385	CCND1
1068	Q96LD4	TRI47
1069	P56192	SYMC
1070	Q04323	UBXN1
1071	Q9UPU5	UBP24
1072	Q9Y608	LRRF2
1073	Q92625	ANS1A
1074	P83916	CBX1
1075	Q9BQ52	RNZ2
1076	P50748	KNTC1
1077	P56537	IF6
1078	Q2TAL8	QRIC1
1079	P47897	SYQ
1080	O15327	INP4B
1081	Q15172	2A5A
1082	Q96TA1	NIBA2
1083	P23528	COF1
1084	Q9Y5S9	RBM8A
1085	Q9HAV4	XPO5
1086	Q9BTK6	PAGR1
1087	O75369	FLNB
1088	Q14653	IRF3
1089	Q15819	UB2V2
1090	Q9NQZ5	STAR7
1091	Q8NFG4	FLCN
1092	Q9NQ48	LZTL1
1093	Q9UJ41	RABX5
1094	Q8NEZ2	VP37A
1095	O43324	MCA3
1096	Q04726	TLE3
1097	P30154	2AAB
1098	Q9Y6K9	NEMO
1099	P81274	GPSM2
1100	Q8TD19	NEK9
1101	Q96ST2	IWS1
1102	P49427	UB2R1
1103	P61081	UBC12
1104	Q01995	TAGL
1105	Q6UX04	CWC27
1106	Q5FWF5	ESCO1
1107	P60981	DEST
1108	Q9UJY5	GGA1
1109	Q96RS0	TGS1
1110	O14579	COPE
1111	Q13043	STK4
1112	Q9BVG4	PBDC1
1113	Q9UHR5	S30BP
1114	O94864	ST65G
1115	Q9NRR5	UBQL4
1116	Q9H3U1	UN45A
1117	P53365	ARFP2
1118	Q5W0V3	FHI2A
1119	Q8N7H5	PAF1
1120	P52735	VAV2
1121	P62487	RPB7
1122	P32119	PRDX2
1123	P04150	GCR
1124	P62714	PP2AB
1125	Q9UNI6	DUS12
1126	P48681	NEST
1127	Q9H6S3	ES8L2
1128	P63208	SKP1
1129	Q8NFH3	NUP43
1130	Q9NYL9	TMOD3
1131	Q9NQX3	GEPH
1132	P51397	DAP1
1133	Q9NWZ5	UCKL1
1134	O14545	TRAD1
1135	Q9BUT1	BDH2
1136	O94868	FCSD2
1137	P11441	UBL4A
1138	Q86WQ0	NR2CA
1139	O76070	SYUG
1140	Q9UBN7	HDAC6
1141	Q12979	ABR
1142	Q15742	NAB2
1143	Q13177	PAK2
1144	P56945	BCAR1
1145	O94916	NFAT5
1146	Q58EX7	PKHG4
1147	Q9H098	F107B
1148	Q02750	MP2K1
1149	Q9UBW8	CSN7A
1150	Q9H444	CHM4B
1151	P61088	UBE2N
1152	Q8IUC4	RHPN2
1153	O43617	TPPC3
1154	P23921	RIR1
1155	P33552	CKS2
1156	Q9H2G2	SLK
1157	P46060	RAGP1
1158	Q15555	MARE2
1159	O14727	APAF
1160	P38936	CDN1A
1161	Q6UWE0	LRSM1
1162	O43353	RIPK2
1163	O75164	KDM4A
1164	P53618	COPB
1165	Q9Y678	COPG1
1166	Q9Y484	WIPI4
1167	P42566	EPS15
1168	O60884	DNJA2
1169	Q93034	CUL5
1170	Q13155	AIMP2
1171	Q8N6U8	GP161
1172	Q96BX8	MOB3A
1173	Q7L7V1	DHX32
1174	Q7L9L4	MOB1B
1175	Q9NZ52	GGA3
1176	Q86U90	YRDC
1177	Q9NZU5	LMCD1
1178	Q9Y692	GMEB1
1179	O75143	ATG13
1180	Q9UHR6	ZNHI2
1181	Q9NRV9	HEBP1
1182	Q6UUV9	CRTC1
1183	Q16775	GLO2
1184	O14908	GIPC1
1185	P35579	MYH9
1186	P58004	SESN2
1187	Q15042	RB3GP
1188	Q9H1Y0	ATG5
1189	O95630	STABP
1190	Q9NRF2	SH2B1
1191	Q6ZS17	RIPR1
1192	O95229	ZWINT
1193	P31689	DNJA1
1194	Q12756	KIF1A
1195	Q96QU8	XPO6
1196	A5D8V6	VP37C
1197	P26640	SYVC
1198	Q13542	4EBP2
1199	O95166	GBRAP
1200	Q86V87	FHI2B
1201	Q8NFH4	NUP37
1202	Q969K3	RNF34
1203	Q9P2R3	ANFY1
1204	Q6ZWJ1	STXB4
1205	Q7L5Y9	MAEA
1206	Q96SZ5	AEDO
1207	P14174	MIF
1208	P35754	GLRX1
1209	Q9H2M9	RBGPR
1210	Q96LR5	UB2E2
1211	Q9UI30	TR112
1212	Q53H82	LACB2
1213	P41252	SYIC
1214	Q9Y2H1	ST38L
1215	Q96A49	SYAP1
1216	Q14315	FLNC
1217	P45983	MK08
1218	Q8TCN5	ZN507
1219	P07814	SYEP
1220	P41208	CETN2
1221	P52294	IMA5
1222	P46940	IQGA1
1223	P45985	MP2K4
1224	Q13596	SNX1
1225	P24844	MYL9
1226	Q9Y2H0	DLGP4
1227	Q6P1J9	CDC73
1228	P07355	ANXA2
1229	Q9NUY8	TBC23
1230	Q9Y376	CAB39
1231	Q8TEV9	SMCR8
1232	Q8TB03	CX038
1233	Q96JH7	VCIP1
1234	Q9UM54	MYO6
1235	Q7L5D6	GET4
1236	Q13480	GAB1
1237	Q8NCE2	MTMRE
1238	Q12904	AIMP1
1239	Q96F45	ZN503
1240	P53621	COPA
1241	P47756	CAPZB
1242	Q96SB3	NEB2
1243	Q676U5	A16L1
1244	Q13546	RIPK1
1245	Q9Y4K3	TRAF6
1246	Q9Y5X3	SNX5
1247	Q9Y6I3	EPN1
1248	A4D1P6	WDR91
1249	Q9H0K1	SIK2
1250	E9PAV3	NACAM
1251	P46379	BAG6
1252	Q14978	NOLC1
1253	Q8IWJ2	GCC2
1254	Q9UBF2	COPG2
1255	Q15046	SYK
1256	Q86VM9	ZCH18
1257	P60520	GBRL2
1258	P48444	COPD
1259	P53367	ARFP1
1260	P21281	VATB2
1261	Q93052	LPP
1262	Q9ULE6	PALD
1263	Q6FIF0	ZFAN6
1264	Q9Y4P8	WIPI2
1265	Q8NF91	SYNE1
1266	Q684P5	RPGP2
1267	Q96D71	REPS1
1268	Q96AT1	K1143
1269	Q96RF0	SNX18
1270	P04406	G3P
1271	Q9P289	STK26
1272	Q8NBF6	AVL9
1273	Q8TDY2	RBCC1
1274	O60346	PHLP1
1275	Q4V328	GRAP1
1276	P38606	VATA
1277	O94855	SC24D
1278	P54136	SYRC
1279	Q92546	RGP1
1280	Q9HA64	KT3K
1281	O95817	BAG3
1282	Q96EI5	TCAL4
1283	P60953	CDC42
1284	Q8N0T1	RBIS
1285	Q16831	UPP1
1286	Q15417	CNN3
1287	O15498	YKT6
1288	Q9NWF9	RN216
1289	P84077	ARF1
1290	Q7RTN6	STRAA
1291	Q9H1P3	OSBL2
1292	Q8TDY4	ASAP3
1293	Q9UJY1	HSPB8
1294	Q9Y244	POMP
1295	Q15942	ZYX
1296	O43264	ZW10
1297	P14868	SYDC
1298	Q7Z3T8	ZFY16
1299	Q99439	CNN2
1300	Q7Z624	CMKMT
1301	Q13501	SQSTM
1302	Q8N653	LZTR1
1303	Q06830	PRDX1
1304	Q9BYN0	SRXN1
1305	Q9HBF4	ZFYV1
1306	Q68CZ2	TENS3
1307	Q52LW3	RHG29
1308	Q4ADV7	RIC1
1309	Q8N0X7	SPART
1310	Q6PL24	TMED8
1311	Q8N3Y1	FBXW8
1312	Q53GG5	PDLI3
1313	Q00610	CLH1
1314	O60749	SNX2
1315	Q9ULJ7	ANR50
1316	Q7Z3U7	MON2
1317	Q99615	DNJC7
1318	Q8N6T3	ARFG1
1319	P50851	LRBA
1320	Q86YS7	C2CD5
1321	Q13257	MD2L1
1322	Q9P000	COMD9
1323	Q8N8S7	ENAH
1324	Q9H3S7	PTN23
1325	Q9NR46	SHLB2
1326	Q6UWP8	SBSN
1327	Q07617	SPAG1

### Sheet: B - Overlap with SG proteins
Rank abundance	Protein ID	Protein Name
1	Q15121	PEA15
64	Q16644	MAPK3
129	Q96CV9	OPTN
181	P08243	ASNS
246	P21980	TGM2
313	P49321	NASP
352	O43765	SGTA
459	P12004	PCNA
502	O00410	IPO5
517	Q8TEX9	IPO4
532	Q9HD26	GOPC
557	P33993	MCM7
576	Q99426	TBCB
596	O95373	IPO7
667	Q06210	GFPT1
817	Q9Y6A5	TACC3
848	Q14566	MCM6
941	O76094	SRP72
944	Q15370	ELOB
976	Q16204	CCDC6
998	P29590	PML
1039	Q9UHB9	SRP68
1192	O95229	ZWINT
1201	Q8NFH4	NUP37
1220	P41208	CETN2
1252	Q14978	NOLC1
1323	Q8N8S7	ENAH
