## Supplementary Table 4 for "Capillary-based Subcellular Sampling Uncovers the Stress Granule Proteome in Single Cells"

### Sheet: List 405 SG proteins
S.No.	Protein	Gene	Protein description
1	POSTN_HUMAN	POSTN	Periostin
2	ANGL3_HUMAN	ANGPTL3	Angiopoietin-related protein 3
3	ITA3_HUMAN	ITGA3	Integrin alpha-3
4	ITB1_HUMAN	ITGB1	Integrin beta-1
5	APOM_HUMAN	APOM	Apolipoprotein M
6	FETA_HUMAN	AFP	Alpha-fetoprotein
7	LAT1_HUMAN	SLC7A5	Large neutral amino acids transporter small subunit 1
8	MIME_HUMAN	OGN	Mimecan
9	PPIE_HUMAN	PPIE	Peptidyl-prolyl cis-trans isomerase E
10	SAR1A_HUMAN	SAR1A	Small COPII coat GTPase SAR1A
11	SERPH_HUMAN	SERPINH1	Serpin H1
12	TFR1_HUMAN	TFRC	Transferrin receptor protein 1
13	TM263_HUMAN	TMEM263	Transmembrane protein 263
14	AAAT_HUMAN	SLC1A5	Neutral amino acid transporter B(0)
15	BAG2_HUMAN	BAG2	BAG family molecular chaperone regulator 2
16	CD166_HUMAN	ALCAM	CD166 antigen
17	CLC11_HUMAN	CLEC11A	C-type lectin domain family 11 member A
18	COMP_HUMAN	COMP	Cartilage oligomeric matrix protein
19	EIF3G_HUMAN	EIF3G	Eukaryotic translation initiation factor 3 subunit G
20	MPRD_HUMAN	M6PR	Cation-dependent mannose-6-phosphate receptor
21	PARD3_HUMAN	PARD3	Partitioning defective 3 homolog
22	PCNA_HUMAN	PCNA	Proliferating cell nuclear antigen
23	BMS1_HUMAN	BMS1	Ribosome biogenesis protein BMS1 homolog
24	TGM2_HUMAN	TGM2	Protein-glutamine gamma-glutamyltransferase 2
25	AGRE5_HUMAN	ADGRE5	Adhesion G protein-coupled receptor E5
26	AKA12_HUMAN	AKAP12	A-kinase anchor protein 12
27	ATS13_HUMAN	ADAMTS13	A disintegrin and metalloproteinase with thrombospondin motifs 13
28	EIF3J_HUMAN	EIF3J	Eukaryotic translation initiation factor 3 subunit J
29	ELOB_HUMAN	ELOB	Elongin-B
30	FAF2_HUMAN	FAF2	FAS-associated factor 2
31	FKBP2_HUMAN	FKBP2	Peptidyl-prolyl cis-trans isomerase FKBP2
32	GALT2_HUMAN	GALNT2	Polypeptide N-acetylgalactosaminyltransferase 2
33	GGEE3_HUMAN;PAGE2_HUMAN	PAGE2;PAGE2B	Putative G antigen family E member 3
34	IF2B2_HUMAN	IGF2BP2	Insulin-like growth factor 2 mRNA-binding protein 2
35	ITA2_HUMAN	ITGA2	Integrin alpha-2
36	KTN1_HUMAN	KTN1	Kinectin
37	MAGA4_HUMAN	MAGEA4	Melanoma-associated antigen 4
38	MATR3_HUMAN	MATR3	Matrin-3
39	MIC60_HUMAN	IMMT	MICOS complex subunit MIC60
40	MRP_HUMAN	MARCKSL1	MARCKS-related protein
41	NEST_HUMAN	NES	Nestin
42	OCAD1_HUMAN	OCIAD1	OCIA domain-containing protein 1
43	PEA15_HUMAN	PEA15	Astrocytic phosphoprotein PEA-15
44	BOP1_HUMAN	BOP1	Ribosome biogenesis protein BOP1
45	SCAM3_HUMAN	SCAMP3	Secretory carrier-associated membrane protein 3
46	SFXN3_HUMAN	SFXN3	Sideroflexin-3
47	SNP23_HUMAN	SNAP23	Synaptosomal-associated protein 23
48	TCPE_HUMAN	CCT5	T-complex protein 1 subunit epsilon
49	8ODP_HUMAN	NUDT1	Oxidized purine nucleoside triphosphate hydrolase
50	ACSL3_HUMAN	ACSL3	Fatty acid CoA ligase Acsl3
51	APOL2_HUMAN	APOL2	Apolipoprotein L2
52	ASNS_HUMAN	ASNS	Asparagine synthetase [glutamine-hydrolyzing]
53	ATLA3_HUMAN	ATL3	Atlastin-3
54	BCAM_HUMAN	BCAM	Basal cell adhesion molecule
55	CADM4_HUMAN	CADM4	Cell adhesion molecule 4
56	CDK1_HUMAN	CDK1	Cyclin-dependent kinase 1
57	COPZ1_HUMAN	COPZ1	Coatomer subunit zeta-1
58	CSPG4_HUMAN	CSPG4	Chondroitin sulfate proteoglycan 4
59	DDX18_HUMAN	DDX18	ATP-dependent RNA helicase DDX18
60	DDX21_HUMAN	DDX21	Nucleolar RNA helicase 2
61	DDX27_HUMAN	DDX27	Probable ATP-dependent RNA helicase DDX27
62	DHX30_HUMAN	DHX30	ATP-dependent RNA helicase DHX30
63	DX39B_HUMAN	DDX39B	Spliceosome RNA helicase DDX39B
64	EDIL3_HUMAN	EDIL3	EGF-like repeat and discoidin I-like domain-containing protein 3
65	EPHA2_HUMAN	EPHA2	Ephrin type-A receptor 2
66	ERH_HUMAN	ERH	Enhancer of rudimentary homolog
67	F10A1_HUMAN	ST13	Hsc70-interacting protein
68	F13A_HUMAN	F13A1	Coagulation factor XIII A chain
69	GAR1_HUMAN	GAR1	H/ACA ribonucleoprotein complex subunit 1
70	GRSF1_HUMAN	GRSF1	G-rich sequence factor 1
71	GTR1_HUMAN	SLC2A1	Solute carrier family 2, facilitated glucose transporter member 1
72	IPO4_HUMAN	IPO4	Importin-4
73	JAM3_HUMAN	JAM3	Junctional adhesion molecule C
74	JUPI1_HUMAN	JPT1	Jupiter microtubule associated homolog 1
75	KIF4A_HUMAN	KIF4A	Chromosome-associated kinesin KIF4A
76	KLC2_HUMAN	KLC2	Kinesin light chain 2
77	LAMC1_HUMAN	LAMC1	Laminin subunit gamma-1
78	MAGD2_HUMAN	MAGED2	Melanoma-associated antigen D2
79	MIC26_HUMAN	APOO	MICOS complex subunit MIC26
80	MSH6_HUMAN	MSH6	DNA mismatch repair protein Msh6
81	MTA2_HUMAN	MTA2	Metastasis-associated protein MTA2
82	MYOF_HUMAN	MYOF	Myoferlin
83	NASP_HUMAN	NASP	Nuclear autoantigenic sperm protein
84	NDUA3_HUMAN	NDUFA3	NADH dehydrogenase [ubiquinone] 1 alpha subcomplex subunit 3
85	NDUA4_HUMAN	NDUFA4	Cytochrome c oxidase subunit NDUFA4
86	NDUA5_HUMAN	NDUFA5	NADH dehydrogenase [ubiquinone] 1 alpha subcomplex subunit 5
87	NOP2_HUMAN	NOP2	Probable 28S rRNA (cytosine(4447)-C(5))-methyltransferase
88	NU133_HUMAN	NUP133	Nuclear pore complex protein Nup133
89	PLPP2_HUMAN	PLPP2	Phospholipid phosphatase 2
90	PLVAP_HUMAN	PLVAP	Plasmalemma vesicle-associated protein
91	PRAF2_HUMAN	PRAF2	PRA1 family protein 2
92	PTPRF_HUMAN	PTPRF	Receptor-type tyrosine-protein phosphatase F
93	RAVR1_HUMAN	RAVER1	Ribonucleoprotein PTB-binding 1
94	RBBP4_HUMAN	RBBP4	Histone-binding protein RBBP4
95	RFC4_HUMAN	RFC4	Replication factor C subunit 4
96	RIR2_HUMAN	RRM2	Ribonucleoside-diphosphate reductase subunit M2
97	RT29_HUMAN	DAP3	Small ribosomal subunit protein mS29
98	NEP1_HUMAN	EMG1	Ribosomal RNA small subunit methyltransferase NEP1
99	RMD3_HUMAN	RMDN3	Regulator of microtubule dynamics protein 3
100	S35U4_HUMAN	SLC35A4	SLC35A4 upstream open reading frame protein
101	SEP11_HUMAN	SEPTIN11	Septin-11
102	SMC2_HUMAN	SMC2	Structural maintenance of chromosomes protein 2
103	SMC4_HUMAN	SMC4	Structural maintenance of chromosomes protein 4
104	SPB1_HUMAN	FTSJ3	pre-rRNA 2'-O-ribose RNA methyltransferase FTSJ3
105	SPRC_HUMAN	SPARC	SPARC
106	TBCB_HUMAN	TBCB	Tubulin-folding cofactor B
107	TCOF_HUMAN	TCOF1	Treacle protein
108	TOP2A_HUMAN	TOP2A	DNA topoisomerase 2-alpha
109	TXD12_HUMAN	TXNDC12	Thioredoxin domain-containing protein 12
110	ACINU_HUMAN	ACIN1	Apoptotic chromatin condensation inducer in the nucleus
111	ADAS_HUMAN	AGPS	Alkyldihydroxyacetonephosphate synthase, peroxisomal
112	AHNK2_HUMAN	AHNAK2	Protein AHNAK2
113	ARFP2_HUMAN	ARFIP2	Arfaptin-2
114	ASPH_HUMAN	ASPH	Aspartyl/asparaginyl beta-hydroxylase
115	AT2B1_HUMAN	ATP2B1	Plasma membrane calcium-transporting ATPase 1
116	ATAD2_HUMAN	ATAD2	ATPase family AAA domain-containing protein 2
117	AUP1_HUMAN	AUP1	Lipid droplet-regulating VLDL assembly factor AUP1
118	BAZ1B_HUMAN	BAZ1B	Tyrosine-protein kinase BAZ1B
119	CA2D1_HUMAN	CACNA2D1	Voltage-dependent calcium channel subunit alpha-2/delta-1
120	CADH2_HUMAN	CDH2	Cadherin-2
121	CALD1_HUMAN	CALD1	Caldesmon
122	CAVN1_HUMAN	CAVIN1	Caveolae-associated protein 1
123	CBPN_HUMAN	CPN1	Carboxypeptidase N catalytic chain
124	CCAR1_HUMAN	CCAR1	Cell division cycle and apoptosis regulator protein 1
125	CCN2_HUMAN	CCN2	CCN family member 2
126	CD82_HUMAN	CD82	CD82 antigen
127	CEBPZ_HUMAN	CEBPZ	CCAAT/enhancer-binding protein zeta
128	CENPC_HUMAN	CENPC	Centromere protein C
129	CKAP5_HUMAN	CKAP5	Cytoskeleton-associated protein 5
130	CND1_HUMAN	NCAPD2	Condensin complex subunit 1
131	CNPY2_HUMAN	CNPY2	Protein canopy homolog 2
132	COX2_HUMAN	MT-CO2	Cytochrome c oxidase subunit 2
133	CRTAP_HUMAN	CRTAP	Cartilage-associated protein
134	DDRGK_HUMAN	DDRGK1	DDRGK domain-containing protein 1
135	DDX10_HUMAN	DDX10	Probable ATP-dependent RNA helicase DDX10
136	DDX47_HUMAN	DDX47	Probable ATP-dependent RNA helicase DDX47
137	DDX54_HUMAN	DDX54	ATP-dependent RNA helicase DDX54
138	DJC10_HUMAN	DNAJC10	DnaJ homolog subfamily C member 10
139	DNLI1_HUMAN	LIG1	DNA ligase 1
140	DPM1_HUMAN	DPM1	Dolichol-phosphate mannosyltransferase subunit 1
141	DPYS_HUMAN	DPYS	Dihydropyrimidinase
142	DSRAD_HUMAN	ADAR	Double-stranded RNA-specific adenosine deaminase
143	E41L2_HUMAN	EPB41L2	Band 4.1-like protein 2
144	EBP2_HUMAN	EBNA1BP2	Probable rRNA-processing protein EBP2
145	ECE1_HUMAN	ECE1	Endothelin-converting enzyme 1
146	ENAH_HUMAN	ENAH	Protein enabled homolog
147	EVA1A_HUMAN	EVA1A	Protein eva-1 homolog A
148	EZHIP_HUMAN	EZHIP	EZH inhibitory protein
149	FANCI_HUMAN	FANCI	Fanconi anemia group I protein
150	FDFT_HUMAN	FDFT1	Squalene synthase
151	FHOD1_HUMAN	FHOD1	FH1/FH2 domain-containing protein 1
152	FPRP_HUMAN	PTGFRN	Prostaglandin F2 receptor negative regulator
153	FUND2_HUMAN	FUNDC2	FUN14 domain-containing protein 2
154	FXR1_HUMAN	FXR1	RNA-binding protein FXR1
155	GALT7_HUMAN	GALNT7	N-acetylgalactosaminyltransferase 7
156	GNL3_HUMAN	GNL3	Guanine nucleotide-binding protein-like 3
157	GPC1_HUMAN	GPC1	Glypican-1
158	GTPB4_HUMAN	GTPBP4	GTP-binding protein 4
159	H14_HUMAN	H1-4	Histone H1.4
160	HEAT1_HUMAN	HEATR1	HEAT repeat-containing protein 1
161	HGFA_HUMAN	HGFAC	Hepatocyte growth factor activator
162	HNRPF_HUMAN	HNRNPF	Heterogeneous nuclear ribonucleoprotein F
163	IGSF8_HUMAN	IGSF8	Immunoglobulin superfamily member 8
164	IKIP_HUMAN	IKBIP	Inhibitor of nuclear factor kappa-B kinase-interacting protein
165	IMA1_HUMAN	KPNA2	Importin subunit alpha-1
166	ITA5_HUMAN	ITGA5	Integrin alpha-5
167	ITA6_HUMAN	ITGA6	Integrin alpha-6
168	JUPI2_HUMAN	JPT2	Jupiter microtubule associated homolog 2
169	KAP0_HUMAN	PRKAR1A	cAMP-dependent protein kinase type I-alpha regulatory subunit
170	KI67_HUMAN	MKI67	Proliferation marker protein Ki-67
171	KIF11_HUMAN	KIF11	Kinesin-like protein KIF11
172	KIF2C_HUMAN	KIF2C	Kinesin-like protein KIF2C
173	LAMB1_HUMAN	LAMB1	Laminin subunit beta-1
174	LAMC2_HUMAN	LAMC2	Laminin subunit gamma-2
175	LAP2A_HUMAN	TMPO	Lamina-associated polypeptide 2, isoform alpha
176	LCLT1_HUMAN	LCLAT1	Lysocardiolipin acyltransferase 1
177	LEMD2_HUMAN	LEMD2	LEM domain-containing protein 2
178	LRP1_HUMAN	LRP1	Prolow-density lipoprotein receptor-related protein 1
179	LTOR1_HUMAN	LAMTOR1	Ragulator complex protein LAMTOR1
180	MAK16_HUMAN	MAK16	Protein MAK16 homolog
181	MBB1A_HUMAN	MYBBP1A	Myb-binding protein 1A
182	MCM3_HUMAN	MCM3	DNA replication licensing factor MCM3
183	MCM7_HUMAN	MCM7	DNA replication licensing factor MCM7
184	MD2L1_HUMAN	MAD2L1	Mitotic spindle assembly checkpoint protein MAD2A
185	MESD_HUMAN	MESD	LRP chaperone MESD
186	MIC27_HUMAN	APOOL	MICOS complex subunit MIC27
187	MK67I_HUMAN	NIFK	MKI67 FHA domain-interacting nucleolar phosphoprotein
188	MPZL1_HUMAN	MPZL1	Myelin protein zero-like protein 1
189	MUC18_HUMAN	MCAM	Cell surface glycoprotein MUC18
190	NAT10_HUMAN	NAT10	RNA cytidine acetyltransferase
191	NCAM1_HUMAN	NCAM1	Neural cell adhesion molecule 1
192	NCOA5_HUMAN	NCOA5	Nuclear receptor coactivator 5
193	NENF_HUMAN	NENF	Neudesin
194	NGDN_HUMAN	NGDN	Neuroguidin
195	NH2L1_HUMAN	SNU13	NHP2-like protein 1
196	NKRF_HUMAN	NKRF	NF-kappa-B-repressing factor
197	NOC2L_HUMAN	NOC2L	Nucleolar complex protein 2 homolog
198	NOLC1_HUMAN	NOLC1	Nucleolar and coiled-body phosphoprotein 1
199	NOP58_HUMAN	NOP58	Nucleolar protein 58
200	NU107_HUMAN	NUP107	Nuclear pore complex protein Nup107
201	NU155_HUMAN	NUP155	Nuclear pore complex protein Nup155
202	NU160_HUMAN	NUP160	Nuclear pore complex protein Nup160
203	NUP35_HUMAN	NUP35	Nucleoporin NUP35
204	NUP62_HUMAN	NUP62	Nuclear pore glycoprotein p62
205	NUP98_HUMAN	NUP98	Nuclear pore complex protein Nup98-Nup96
206	P3H1_HUMAN	P3H1	Prolyl 3-hydroxylase 1
207	P4HA1_HUMAN	P4HA1	Prolyl 4-hydroxylase subunit alpha-1
208	P4HA2_HUMAN	P4HA2	Prolyl 4-hydroxylase subunit alpha-2
209	P5CS_HUMAN	ALDH18A1	Delta-1-pyrroline-5-carboxylate synthase
210	PALLD_HUMAN	PALLD	Palladin
211	PDLI4_HUMAN	PDLIM4	PDZ and LIM domain protein 4
212	PESC_HUMAN	PES1	Pescadillo homolog
213	PEX14_HUMAN	PEX14	Peroxisomal membrane protein PEX14
214	PFD1_HUMAN	PFDN1	Prefoldin subunit 1
215	PHF5A_HUMAN	PHF5A	PHD finger-like domain-containing protein 5A
216	PININ_HUMAN	PNN	Pinin
217	PLIN2_HUMAN	PLIN2	Perilipin-2
218	PML_HUMAN	PML	Protein PML
219	PORIM_HUMAN	TMEM123	Porimin
220	PPOX_HUMAN	PPOX	Protoporphyrinogen oxidase
221	PRG4_HUMAN	PRG4	Proteoglycan 4
222	PRIO_HUMAN	PRNP	Major prion protein
223	PTN1_HUMAN	PTPN1	Tyrosine-protein phosphatase non-receptor type 1
224	RALY_HUMAN	RALY	RNA-binding protein Raly
225	RBM25_HUMAN	RBM25	RNA-binding protein 25
226	RBM4B_HUMAN;RBM4_HUMAN	RBM4;RBM4B	RNA-binding protein 4B
227	RFC3_HUMAN	RFC3	Replication factor C subunit 3
228	RFC5_HUMAN	RFC5	Replication factor C subunit 5
229	RMD1_HUMAN	RMDN1	Regulator of microtubule dynamics protein 1
230	RPB1_HUMAN	POLR2A	DNA-directed RNA polymerase II subunit RPB1
231	RPB3_HUMAN	POLR2C	DNA-directed RNA polymerase II subunit RPB3
232	RRP12_HUMAN	RRP12	RRP12-like protein
233	RRP5_HUMAN	PDCD11	Protein RRP5 homolog
234	RU2A_HUMAN	SNRPA1	U2 small nuclear ribonucleoprotein A'
235	S12A2_HUMAN	SLC12A2	Solute carrier family 12 member 2
236	S35B2_HUMAN	SLC35B2	Adenosine 3'-phospho 5'-phosphosulfate transporter 1
237	SAFB1_HUMAN	SAFB	Scaffold attachment factor B1
238	SAS10_HUMAN	UTP3	Something about silencing protein 10
239	SCPDL_HUMAN	SCCPDH	Saccharopine dehydrogenase-like oxidoreductase
240	SCRIB_HUMAN	SCRIB	Protein scribble homolog
241	SF3B2_HUMAN	SF3B2	Splicing factor 3B subunit 2
242	SHLB1_HUMAN	SH3GLB1	Endophilin-B1
243	SLTM_HUMAN	SLTM	SAFB-like transcription modulator
244	SMRC1_HUMAN	SMARCC1	SWI/SNF complex subunit SMARCC1
245	SMTN_HUMAN	SMTN	Smoothelin
246	SRP68_HUMAN	SRP68	Signal recognition particle subunit SRP68
247	SRP72_HUMAN	SRP72	Signal recognition particle subunit SRP72
248	SRSF6_HUMAN	SRSF6	Serine/arginine-rich splicing factor 6
249	STT3B_HUMAN	STT3B	Dolichyl-diphosphooligosaccharide--protein glycosyltransferase subunit STT3B
250	SUGP2_HUMAN	SUGP2	SURP and G-patch domain-containing protein 2
251	SURF6_HUMAN	SURF6	Surfeit locus protein 6
252	T126A_HUMAN	TMEM126A	Transmembrane protein 126A
253	TAP1_HUMAN	TAP1	Antigen peptide transporter 1
254	TB182_HUMAN	TNKS1BP1	182 kDa tankyrase-1-binding protein
255	TBB2B_HUMAN	TUBB2B	Tubulin beta-2B chain
256	TBG1_HUMAN	TUBG1	Tubulin gamma-1 chain
257	TBL2_HUMAN	TBL2	Transducin beta-like protein 2
258	TBL3_HUMAN	TBL3	Transducin beta-like protein 3
259	TEBP_HUMAN	PTGES3	Prostaglandin E synthase 3
260	TM10C_HUMAN	TRMT10C	tRNA methyltransferase 10 homolog C
261	TM214_HUMAN	TMEM214	Transmembrane protein 214
262	TMX3_HUMAN	TMX3	Protein disulfide-isomerase TMX3
263	TOP2B_HUMAN	TOP2B	DNA topoisomerase 2-beta
264	TP53B_HUMAN	TP53BP1	TP53-binding protein 1
265	TPR_HUMAN	TPR	Nucleoprotein TPR
266	TR150_HUMAN	THRAP3	Thyroid hormone receptor-associated protein 3
267	U3IP2_HUMAN	RRP9	U3 small nucleolar RNA-interacting protein 2
268	UBF1_HUMAN	UBTF	Nucleolar transcription factor 1
269	VAMP7_HUMAN	VAMP7	Vesicle-associated membrane protein 7
270	VAPB_HUMAN	VAPB	Vesicle-associated membrane protein-associated protein B/C
271	WAPL_HUMAN	WAPL	Wings apart-like protein homolog
272	PTCD3_HUMAN	PTCD3	Small ribosomal subunit protein mS39
273	YMEL1_HUMAN	YME1L1	ATP-dependent zinc metalloprotease YME1L1
274	ZFR_HUMAN	ZFR	Zinc finger RNA-binding protein
275	ZN326_HUMAN	ZNF326	DBIRD complex subunit ZNF326
276	ZN638_HUMAN	ZNF638	Zinc finger protein 638
277	ZWINT_HUMAN	ZWINT	ZW10 interactor
278	ABCF3_HUMAN	ABCF3	ATP-binding cassette sub-family F member 3
279	ADA10_HUMAN	ADAM10	Disintegrin and metalloproteinase domain-containing protein 10
280	ADT1_HUMAN	SLC25A4	ADP/ATP translocase 1
281	ANR17_HUMAN	ANKRD17	Ankyrin repeat domain-containing protein 17
282	AR6P4_HUMAN	ARL6IP4	ADP-ribosylation factor-like protein 6-interacting protein 4
283	BST2_HUMAN	BST2	Bone marrow stromal antigen 2
284	CANB1_HUMAN	PPP3R1	Calcineurin subunit B type 1
285	CAV1_HUMAN	CAV1	Caveolin-1
286	CCD86_HUMAN	CCDC86	Coiled-coil domain-containing protein 86
287	CCDC6_HUMAN	CCDC6	Coiled-coil domain-containing protein 6
288	CCN1_HUMAN	CCN1	CCN family member 1
289	CETN2_HUMAN	CETN2	Centrin-2
290	CHIA_HUMAN	CHIA	Acidic mammalian chitinase
291	CLP1L_HUMAN	CLPTM1L	Lipid scramblase CLPTM1L
292	CNOT1_HUMAN	CNOT1	CCR4-NOT transcription complex subunit 1
293	COA7_HUMAN	COA7	Cytochrome c oxidase assembly factor 7
294	CRGA_HUMAN;CRGB_HUMAN;CRGC_HUMAN	CRYGA;CRYGB;CRYGC	Gamma-crystallin C
295	CSN4_HUMAN	COPS4	COP9 signalosome complex subunit 4
296	CX6B1_HUMAN	COX6B1	Cytochrome c oxidase subunit 6B1
297	CXAR_HUMAN	CXADR	Coxsackievirus and adenovirus receptor
298	DDX50_HUMAN	DDX50	ATP-dependent RNA helicase DDX50
299	DJC13_HUMAN	DNAJC13	DnaJ homolog subfamily C member 13
300	DPOD1_HUMAN	POLD1	DNA polymerase delta catalytic subunit
301	EOGT_HUMAN	EOGT	EGF domain-specific O-linked N-acetylglucosamine transferase
302	ESF1_HUMAN	ESF1	ESF1 homolog
303	FA98B_HUMAN	FAM98B	Protein FAM98B
304	FLOT1_HUMAN	FLOT1	Flotillin-1
305	FMC1_HUMAN	FMC1	Protein FMC1 homolog
306	FSP1_HUMAN	AIFM2	Ferroptosis suppressor protein 1
307	GFPT1_HUMAN	GFPT1	Glutamine--fructose-6-phosphate aminotransferase [isomerizing] 1
308	GPAT4_HUMAN	GPAT4	Glycerol-3-phosphate acyltransferase 4
309	HAP28_HUMAN	PDAP1	28 kDa heat- and acid-stable phosphoprotein
310	HAX1_HUMAN	HAX1	HCLS1-associated protein X-1
311	HINT2_HUMAN	HINT2	Adenosine 5'-monophosphoramidase HINT2
312	IF2B_HUMAN	EIF2S2	Eukaryotic translation initiation factor 2 subunit 2
313	IF2P_HUMAN	EIF5B	Eukaryotic translation initiation factor 5B
314	IF4B_HUMAN	EIF4B	Eukaryotic translation initiation factor 4B
315	ILKAP_HUMAN	ILKAP	Integrin-linked kinase-associated serine/threonine phosphatase 2C
316	IPO5_HUMAN	IPO5	Importin-5
317	IPO7_HUMAN	IPO7	Importin-7
318	L1CAM_HUMAN	L1CAM	Neural cell adhesion molecule L1
319	LARP4_HUMAN	LARP4	La-related protein 4
320	LFA3_HUMAN	CD58	Lymphocyte function-associated antigen 3
321	LTOR2_HUMAN	LAMTOR2	Ragulator complex protein LAMTOR2
322	MA2A1_HUMAN	MAN2A1	Alpha-mannosidase 2
323	MCM6_HUMAN	MCM6	DNA replication licensing factor MCM6
324	MEF2B_HUMAN	MEF2B	Myocyte-specific enhancer factor 2B
325	MK03_HUMAN	MAPK3	Mitogen-activated protein kinase 3
326	MMP14_HUMAN	MMP14	Matrix metalloproteinase-14
327	MOT1_HUMAN	SLC16A1	Monocarboxylate transporter 1
328	MRC2_HUMAN	MRC2	C-type mannose receptor 2
329	MSH2_HUMAN	MSH2	DNA mismatch repair protein Msh2
330	MTX2_HUMAN	MTX2	Metaxin-2
331	MXRA7_HUMAN	MXRA7	Matrix-remodeling-associated protein 7
332	NCAS2_HUMAN	NCBP2AS2	Protein NCBP2AS2
333	NCBP1_HUMAN	NCBP1	Nuclear cap-binding protein subunit 1
334	NCEH1_HUMAN	NCEH1	Neutral cholesterol ester hydrolase 1
335	NDUF4_HUMAN	NDUFAF4	NADH dehydrogenase [ubiquinone] 1 alpha subcomplex assembly factor 4
336	NECT2_HUMAN	NECTIN2	Nectin-2
337	RL17_HUMAN	RPL17	Large ribosomal subunit protein uL22
338	NFS1_HUMAN	NFS1	Cysteine desulfurase
339	NOL11_HUMAN	NOL11	Nucleolar protein 11
340	NOTC3_HUMAN	NOTCH3	Neurogenic locus notch homolog protein 3
341	NRP1_HUMAN	NRP1	Neuropilin-1
342	NT5D2_HUMAN	NT5DC2	5'-nucleotidase domain-containing protein 2
343	NU205_HUMAN	NUP205	Nuclear pore complex protein Nup205
344	NUF2_HUMAN	NUF2	Kinetochore protein Nuf2
345	NUP37_HUMAN	NUP37	Nucleoporin Nup37
346	NUP88_HUMAN	NUP88	Nuclear pore complex protein Nup88
347	OPTN_HUMAN	OPTN	Optineurin
348	PA1B3_HUMAN	PAFAH1B3	Platelet-activating factor acetylhydrolase IB subunit alpha1
349	PCM1_HUMAN	PCM1	Pericentriolar material 1 protein
350	PDIP2_HUMAN	POLDIP2	Polymerase delta-interacting protein 2
351	PGES2_HUMAN	PTGES2	Prostaglandin E synthase 2
352	PICAL_HUMAN	PICALM	Phosphatidylinositol-binding clathrin assembly protein
353	PM34_HUMAN	SLC25A17	Peroxisomal membrane protein PMP34
354	RS14_HUMAN	RPS14	Small ribosomal subunit protein uS11
355	PTRD1_HUMAN	PTRHD1	Putative peptidyl-tRNA hydrolase PTRHD1
356	PYRG1_HUMAN	CTPS1	CTP synthase 1
357	RAB34_HUMAN	RAB34	Ras-related protein Rab-34
358	RAI3_HUMAN	GPRC5A	Retinoic acid-induced protein 3
359	RB11B_HUMAN	RAB11B	Ras-related protein Rab-11B
360	RB12B_HUMAN	RBM12B	RNA-binding protein 12B
361	RB6I2_HUMAN	ERC1	ELKS/Rab6-interacting/CAST family member 1
362	RBP56_HUMAN	TAF15	TATA-binding protein-associated factor 2N
363	RIF1_HUMAN	RIF1	Telomere-associated protein RIF1
364	RRP1_HUMAN	RRP1	Ribosomal RNA processing protein 1 homolog A
365	RL1D1_HUMAN	RSL1D1	Ribosomal L1 domain-containing protein 1
366	RLP24_HUMAN	RSL24D1	Probable ribosome biogenesis protein RLP24
367	ROA0_HUMAN	HNRNPA0	Heterogeneous nuclear ribonucleoprotein A0
368	RPB2_HUMAN	POLR2B	DNA-directed RNA polymerase II subunit RPB2
369	WDR12_HUMAN	WDR12	Ribosome biogenesis protein WDR12
370	RUXF_HUMAN	SNRPF	Small nuclear ribonucleoprotein F
371	S20A1_HUMAN	SLC20A1	Sodium-dependent phosphate transporter 1
372	S29A1_HUMAN	SLC29A1	Equilibrative nucleoside transporter 1
373	S39AE_HUMAN	SLC39A14	Metal cation symporter ZIP14
374	SC16A_HUMAN	SEC16A	Protein transport protein Sec16A
375	SCAM1_HUMAN	SCAMP1	Secretory carrier-associated membrane protein 1
376	SCP2_HUMAN	SCP2	Sterol carrier protein 2
377	SEC12_HUMAN	PREB	Guanine nucleotide-exchange factor SEC12
378	SGTA_HUMAN	SGTA	Small glutamine-rich tetratricopeptide repeat-containing protein alpha
379	SHPS1_HUMAN	SIRPA	Tyrosine-protein phosphatase non-receptor type substrate 1
380	SMIM7_HUMAN	SMIM7	Small integral membrane protein 7
381	SNUT1_HUMAN	SART1	U4/U6.U5 tri-snRNP-associated protein 1
382	SNX8_HUMAN	SNX8	Sorting nexin-8
383	SPRY4_HUMAN	SPRYD4	SPRY domain-containing protein 4
384	SPT20_HUMAN	SPATA20	Spermatogenesis-associated protein 20
385	STEA3_HUMAN	STEAP3	Metalloreductase STEAP3
386	STR3N_HUMAN	STARD3NL	STARD3 N-terminal-like protein
387	SYF1_HUMAN	XAB2	Pre-mRNA-splicing factor SYF1
388	TACC3_HUMAN	TACC3	Transforming acidic coiled-coil-containing protein 3
389	TAGL_HUMAN	TAGLN	Transgelin
390	THUM3_HUMAN	THUMPD3	tRNA (guanine(6)-N2)-methyltransferase THUMP3
391	TM201_HUMAN	TMEM201	Transmembrane protein 201
392	TM230_HUMAN	TMEM230	Transmembrane protein 230
393	TM245_HUMAN	TMEM245	Transmembrane protein 245
394	TRABD_HUMAN	TRABD	TraB domain-containing protein
395	TSN6_HUMAN	TSPAN6	Tetraspanin-6
396	TSP4_HUMAN	THBS4	Thrombospondin-4
397	TX264_HUMAN	TEX264	Testis-expressed protein 264
398	UQCC1_HUMAN	UQCC1	Ubiquinol-cytochrome c reductase complex assembly factor 1
399	UTP18_HUMAN	UTP18	U3 small nucleolar RNA-associated protein 18 homolog
400	VP13C_HUMAN	VPS13C	Intermembrane lipid transfer protein VPS13C
401	WDFY1_HUMAN	WDFY1	WD repeat and FYVE domain-containing protein 1
402	WDR75_HUMAN	WDR75	WD repeat-containing protein 75
403	YIPF5_HUMAN	YIPF5	Protein YIPF5
404	YLPM1_HUMAN	YLPM1	YLP motif-containing protein 1
405	ZN598_HUMAN	ZNF598	E3 ubiquitin-protein ligase ZNF598
